# Metatranscriptomic reconstruction reveals RNA viruses with the potential to shape carbon cycling in soil

**DOI:** 10.1101/597468

**Authors:** Evan P. Starr, Erin E. Nuccio, Jennifer Pett-Ridge, Jillian F. Banfield, Mary K. Firestone

**Affiliations:** Department of Plant and Microbial Biology, University of California Berkeley, CA, USA; Nuclear and Chemical Sciences Division, Lawrence Livermore National Laboratory, Livermore, CA, USA; Department of Earth and Planetary Science, University of California, Berkeley, CA, USA; Earth Sciences Division, Lawrence Berkeley National Laboratory, Berkeley, CA, USA; Department of Environmental Science, Policy, and Management, University of California, Berkeley, CA, USA; Chan Zuckerberg Biohub, San Francisco, CA, USA; Innovative Genomics Institute, Berkeley, CA, USA

**Keywords:** Virus, phage, soil, rhizosphere, metatranscriptome

## Abstract

Viruses impact nearly all organisms on Earth, with ripples of influence in agriculture, health and biogeochemical processes. However, very little is known about RNA viruses in an environmental context, and even less is known about their diversity and ecology in the most complex microbial system, soil. Here, we assembled 48 individual metatranscriptomes from four habitats within a soil sampled over a 22-day time series: rhizosphere alone, detritosphere alone, a combination of the two, and unamended soil (four time points and three biological replicates per time point). We resolved the RNA viral community, uncovering a high diversity of viral sequences. We also investigated possible host organisms by analyzing metatranscriptome marker gene content. Based on viral phylogeny, much of the diversity was *Narnaviridae* that parasitize fungi or *Leviviridae* that infect Proteobacteria. Both host and viral communities appear to be highly dynamic, and rapidly diverged depending on experimental conditions. The viral communities were structured based on the presence of litter, while putative hosts appeared to be impacted by both the presence of litter and roots. A clear time signature from *Leviviridae* and their hosts indicated that viruses were replicating. With this time-resolved analysis, we show that RNA viruses are diverse, abundant and active in soil. Their replication causes host cell death, mobilizing carbon in a process that represents a largely overlooked component of carbon cycling in soil.
