## Supplementary Data 2. Eukaryotic COX1 tree files. for "Metatranscriptomic reconstruction reveals RNA viruses with the potential to shape carbon cycling in soil": COX1_predicted_clades.txt

Gene	Clade
H1_Bulk_28_FD_scaffold_1610_1	Choanoflagellida
H1_Bulk_29_scaffold_4261_1	Fungi
H1_Bulk_29_scaffold_4283_1	Fungi
H1_Bulk_29_scaffold_520_2	Amoebozoa
H1_Bulk_29_scaffold_7068_1	Fungi
H1_Bulk_29_scaffold_7717_1	Amoebozoa
H1_Bulk_29_scaffold_969_1	Fungi
H1_Bulk_30_scaffold_1558_1	Fungi
H1_Bulk_30_scaffold_1959_1	Fungi
H1_Bulk_30_scaffold_3178_1	Fungi
H1_Bulk_30_scaffold_4248_2	Unk euk
H1_Bulk_30_scaffold_4588_e_461_1	Fungi
H1_Bulk_30_scaffold_6326_1	Unk euk
H1_Bulk_Litter_4_scaffold_1990_1	Fungi
H1_Bulk_Litter_4_scaffold_2748_1	Fungi
H1_Bulk_Litter_4_scaffold_2925_1	Fungi
H1_Bulk_Litter_4_scaffold_3073_1	Fungi
H1_Bulk_Litter_4_scaffold_4523_1	Stramenopiles
H1_Bulk_Litter_4_scaffold_491_2	Fungi
H1_Bulk_Litter_4_scaffold_5333_1	Amoebozoa
H1_Bulk_Litter_4_scaffold_6425_1	Metazoa
H1_Bulk_Litter_4_scaffold_6485_1	Fungi
H1_Bulk_Litter_4_scaffold_7026_1	Unk euk
H1_Bulk_Litter_5_scaffold_10190_1	Stramenopiles
H1_Bulk_Litter_5_scaffold_1040_3	Amoebozoa
H1_Bulk_Litter_5_scaffold_10596_1	Fungi
H1_Bulk_Litter_5_scaffold_10596_2	Fungi
H1_Bulk_Litter_5_scaffold_10718_1	Alveolata
H1_Bulk_Litter_5_scaffold_10762_1	Alveolata
H1_Bulk_Litter_5_scaffold_10924_1	Metazoa
H1_Bulk_Litter_5_scaffold_11608_1	Stramenopiles
H1_Bulk_Litter_5_scaffold_11733_1	Metazoa
H1_Bulk_Litter_5_scaffold_12130_1	Metazoa
H1_Bulk_Litter_5_scaffold_1291_1	Amoebozoa
H1_Bulk_Litter_5_scaffold_13142_1	Fungi
H1_Bulk_Litter_5_scaffold_1346_2	Amoebozoa
H1_Bulk_Litter_5_scaffold_15863_1	Amoebozoa
H1_Bulk_Litter_5_scaffold_1634_2	Stramenopiles
H1_Bulk_Litter_5_scaffold_170_e_623_1_2	Amoebozoa
H1_Bulk_Litter_5_scaffold_17129_1	Stramenopiles
H1_Bulk_Litter_5_scaffold_1720_3	Amoebozoa
H1_Bulk_Litter_5_scaffold_18725_1	Fungi
H1_Bulk_Litter_5_scaffold_20199_e_1017_1	Metazoa
H1_Bulk_Litter_5_scaffold_2088_2	Amoebozoa
H1_Bulk_Litter_5_scaffold_21_e_2943_1_1	Unk euk
H1_Bulk_Litter_5_scaffold_2206_1	Fungi
H1_Bulk_Litter_5_scaffold_22912_1	Amoebozoa
H1_Bulk_Litter_5_scaffold_292_1	Amoebozoa
H1_Bulk_Litter_5_scaffold_2954_1	Stramenopiles
H1_Bulk_Litter_5_scaffold_31517_1	Amoebozoa
H1_Bulk_Litter_5_scaffold_3495_1	Alveolata
H1_Bulk_Litter_5_scaffold_35652_2	Alveolata
H1_Bulk_Litter_5_scaffold_3997_1	Amoebozoa
H1_Bulk_Litter_5_scaffold_435_1	Unk euk
H1_Bulk_Litter_5_scaffold_4378_2	Nucleariidae
H1_Bulk_Litter_5_scaffold_452_2	Amoebozoa
H1_Bulk_Litter_5_scaffold_5632_2	Stramenopiles
H1_Bulk_Litter_5_scaffold_5911_1	Metazoa
H1_Bulk_Litter_5_scaffold_6038_2	Amoebozoa
H1_Bulk_Litter_5_scaffold_615_3	Amoebozoa
H1_Bulk_Litter_5_scaffold_6484_1	Fungi
H1_Bulk_Litter_5_scaffold_6892_1	Unk euk
H1_Bulk_Litter_5_scaffold_7817_1	Fungi
H1_Bulk_Litter_5_scaffold_8728_1	Amoebozoa
H1_Bulk_Litter_5_scaffold_9442_2	Stramenopiles
H1_Bulk_Litter_6_scaffold_1107_2	Fungi
H1_Bulk_Litter_6_scaffold_2117_1	Fungi
H1_Bulk_Litter_6_scaffold_2922_1	Heterolobosea
H1_Bulk_Litter_6_scaffold_2926_1	Fungi
H1_Bulk_Litter_6_scaffold_4203_2	Fungi
H1_Bulk_Litter_6_scaffold_456_2	Amoebozoa
H1_Bulk_Litter_6_scaffold_5463_e_1096_1	Fungi
H1_Bulk_Litter_6_scaffold_5515_1	Fungi
H1_Bulk_Litter_6_scaffold_6509_1	Metazoa
H1_Bulk_Litter_6_scaffold_6515_1	Metazoa
H1_Bulk_Litter_6_scaffold_6770_1	Fungi
H1_Bulk_Litter_6_scaffold_7089_1	Metazoa
H1_Bulk_Litter_6_scaffold_716_e_3002_1	Stramenopiles
H1_Rhizo_25_scaffold_11018_2	Metazoa
H1_Rhizo_25_scaffold_11661_1	Metazoa
H1_Rhizo_25_scaffold_7183_1	Fungi
H1_Rhizo_25_scaffold_8526_e_154_1	Fungi
H1_Rhizo_25_scaffold_9007_1	Choanoflagellida
H1_Rhizo_26_FD_scaffold_10581_1	Metazoa
H1_Rhizo_26_FD_scaffold_11459_1	Alveolata
H1_Rhizo_26_FD_scaffold_12054_1	Metazoa
H1_Rhizo_26_FD_scaffold_12929_1	Amoebozoa
H1_Rhizo_26_FD_scaffold_1530_2	Stramenopiles
H1_Rhizo_26_FD_scaffold_15685_1	Euglenozoa
H1_Rhizo_26_FD_scaffold_1580_1	Amoebozoa
H1_Rhizo_26_FD_scaffold_16163_1	Amoebozoa
H1_Rhizo_26_FD_scaffold_17021_e_137_1_1	Unk euk
H1_Rhizo_26_FD_scaffold_18699_1	Unk euk
H1_Rhizo_26_FD_scaffold_1915_1	Amoebozoa
H1_Rhizo_26_FD_scaffold_2294_1	Unk euk
H1_Rhizo_26_FD_scaffold_2345_1	Stramenopiles
H1_Rhizo_26_FD_scaffold_2545_1	Fungi
H1_Rhizo_26_FD_scaffold_275_3	Unk euk
H1_Rhizo_26_FD_scaffold_3141_e_508_1_1	Fungi
H1_Rhizo_26_FD_scaffold_376_1	Amoebozoa
H1_Rhizo_26_FD_scaffold_4727_1	Amoebozoa
H1_Rhizo_26_FD_scaffold_6393_2	Unk euk
H1_Rhizo_26_FD_scaffold_6418_4	Metazoa
H1_Rhizo_26_FD_scaffold_6560_1	Viridiplantae
H1_Rhizo_26_FD_scaffold_7320_1	Amoebozoa
H1_Rhizo_26_FD_scaffold_7866_2	Fungi
H1_Rhizo_26_FD_scaffold_8274_1	Unk euk
H1_Rhizo_26_FD_scaffold_8914_1	Stramenopiles
H1_Rhizo_26_FD_scaffold_9638_3	Amoebozoa
H1_Rhizo_26_FD_scaffold_9769_1	Metazoa
H1_Rhizo_26_FD_scaffold_9994_2	Stramenopiles
H1_Rhizo_27_scaffold_10797_2	Fungi
H1_Rhizo_27_scaffold_10797_3	Fungi
H1_Rhizo_27_scaffold_1458_1	Fungi
H1_Rhizo_27_scaffold_1504_e_228_2	Amoebozoa
H1_Rhizo_27_scaffold_17631_1	Fungi
H1_Rhizo_27_scaffold_24327_2	Metazoa
H1_Rhizo_27_scaffold_25469_1	Fungi
H1_Rhizo_27_scaffold_2608_1	Stramenopiles
H1_Rhizo_27_scaffold_2921_2	Unk euk
H1_Rhizo_27_scaffold_3161_1	Fungi
H1_Rhizo_27_scaffold_3304_1	Cryptophyta
H1_Rhizo_27_scaffold_3502_1	Amoebozoa
H1_Rhizo_27_scaffold_3728_e_1238_1	Unk euk
H1_Rhizo_27_scaffold_513_1	Unk euk
H1_Rhizo_27_scaffold_5408_1	Amoebozoa
H1_Rhizo_27_scaffold_5740_e_646_1	Amoebozoa
H1_Rhizo_27_scaffold_6134_1	Metazoa
H1_Rhizo_27_scaffold_6609_1	Fungi
H1_Rhizo_27_scaffold_7730_1	Metazoa
H1_Rhizo_27_scaffold_8042_1	Unk euk
H1_Rhizo_27_scaffold_8734_1	Metazoa
H1_Rhizo_27_scaffold_9301_1	Fungi
H1_Rhizo_27_scaffold_9597_1	Amoebozoa
H1_Rhizo_Litter_1_scaffold_1165_2	Stramenopiles
H1_Rhizo_Litter_1_scaffold_13644_1	Amoebozoa
H1_Rhizo_Litter_1_scaffold_1477_1	Unk euk
H1_Rhizo_Litter_1_scaffold_1538_1	Fungi
H1_Rhizo_Litter_1_scaffold_16142_1	Metazoa
H1_Rhizo_Litter_1_scaffold_1683_1	Fungi
H1_Rhizo_Litter_1_scaffold_1691_1	Unk euk
H1_Rhizo_Litter_1_scaffold_1726_1	Amoebozoa
H1_Rhizo_Litter_1_scaffold_2144_1	Fungi
H1_Rhizo_Litter_1_scaffold_3028_1	Alveolata
H1_Rhizo_Litter_1_scaffold_326_3	Metazoa
H1_Rhizo_Litter_1_scaffold_3868_1	Fungi
H1_Rhizo_Litter_1_scaffold_4312_1	Stramenopiles
H1_Rhizo_Litter_1_scaffold_488_1	Fungi
H1_Rhizo_Litter_1_scaffold_4924_2	Unk euk
H1_Rhizo_Litter_1_scaffold_7407_2	Amoebozoa
H1_Rhizo_Litter_1_scaffold_7541_1	Metazoa
H1_Rhizo_Litter_1_scaffold_7899_2	Metazoa
H1_Rhizo_Litter_1_scaffold_8069_1	Amoebozoa
H1_Rhizo_Litter_1_scaffold_8088_1	Fungi
H1_Rhizo_Litter_1_scaffold_8098_1	Cryptophyta
H1_Rhizo_Litter_2_scaffold_211_5	Fungi
H1_Rhizo_Litter_3_10456_2	Metazoa
H1_Rhizo_Litter_3_11502_1	Nucleariidae
H1_Rhizo_Litter_3_12999_1	Unk euk
H1_Rhizo_Litter_3_147_e_2673_2	Stramenopiles
H1_Rhizo_Litter_3_15428_e_1080_1	Amoebozoa
H1_Rhizo_Litter_3_18198_1	Amoebozoa
H1_Rhizo_Litter_3_19308_1	Heterolobosea
H1_Rhizo_Litter_3_23227_1	Fungi
H1_Rhizo_Litter_3_2537_2	Stramenopiles
H1_Rhizo_Litter_3_25573_1	Amoebozoa
H1_Rhizo_Litter_3_2692_1	Fungi
H1_Rhizo_Litter_3_2709_1	Alveolata
H1_Rhizo_Litter_3_2857_1	Stramenopiles
H1_Rhizo_Litter_3_3068_2	Amoebozoa
H1_Rhizo_Litter_3_31699_1	Metazoa
H1_Rhizo_Litter_3_357_e_2836_2	Alveolata
H1_Rhizo_Litter_3_3919_1	Unk euk
H1_Rhizo_Litter_3_4810_e_479_1_1	Fungi
H1_Rhizo_Litter_3_56_e_2623_3	Amoebozoa
H1_Rhizo_Litter_3_5911_1	Alveolata
H1_Rhizo_Litter_3_6336_1	Amoebozoa
H1_Rhizo_Litter_3_6599_1	Stramenopiles
H1_Rhizo_Litter_3_7357_1	Stramenopiles
H1_Rhizo_Litter_3_7860_1	Euglenozoa
H1_Rhizo_Litter_3_7989_1	Viridiplantae
H1_Rhizo_Litter_3_833_e_1532_1_2	Alveolata
H1_Rhizo_Litter_3_975_1	Amoebozoa
H2_Bulk_34_10578_e_1142_1	Amoebozoa
H2_Bulk_34_14833_1	Amoebozoa
H2_Bulk_34_309_2	Fungi
H2_Bulk_34_319_e_1531_2	Amoebozoa
H2_Bulk_34_3907_1	Fungi
H2_Bulk_34_54_2	Amoebozoa
H2_Bulk_34_5603_1	Amoebozoa
H2_Bulk_34_6505_1	Stramenopiles
H2_Bulk_34_9506_1	Amoebozoa
H2_Bulk_35_scaffold_14856_1	Fungi
H2_Bulk_35_scaffold_1521_1	Unk euk
H2_Bulk_35_scaffold_18065_1	Metazoa
H2_Bulk_35_scaffold_3476_1	Fungi
H2_Bulk_35_scaffold_4363_1	Amoebozoa
H2_Bulk_35_scaffold_4471_1	Amoebozoa
H2_Bulk_35_scaffold_5228_e_356_1	Fungi
H2_Bulk_35_scaffold_6584_1	Amoebozoa
H2_Bulk_35_scaffold_7459_e_212_1_2	Amoebozoa
H2_Bulk_35_scaffold_8307_1	Ichthyosporea
H2_Bulk_36_scaffold_443_1	Fungi
H2_Bulk_Litter_10_scaffold_1101_1	Alveolata
H2_Bulk_Litter_10_scaffold_16784_1	Cryptophyta
H2_Bulk_Litter_10_scaffold_1985_1	Unk euk
H2_Bulk_Litter_10_scaffold_220_3	Amoebozoa
H2_Bulk_Litter_10_scaffold_2282_1	Alveolata
H2_Bulk_Litter_10_scaffold_2528_2	Fungi
H2_Bulk_Litter_10_scaffold_4281_1	Fungi
H2_Bulk_Litter_10_scaffold_5310_1	Metazoa
H2_Bulk_Litter_10_scaffold_5469_1	Metazoa
H2_Bulk_Litter_11_10212_1	Metazoa
H2_Bulk_Litter_11_11422_1	Alveolata
H2_Bulk_Litter_11_1293_1	Cryptophyta
H2_Bulk_Litter_11_1851_1	Stramenopiles
H2_Bulk_Litter_11_19190_1	Metazoa
H2_Bulk_Litter_11_1983_1	Fungi
H2_Bulk_Litter_11_4615_2	Amoebozoa
H2_Bulk_Litter_11_4820_1	Fungi
H2_Bulk_Litter_11_7398_1	Metazoa
H2_Bulk_Litter_11_8487_2	Metazoa
H2_Bulk_Litter_11_9042_e_287_1	Metazoa
H2_Bulk_Litter_12_scaffold_1011_1	Fungi
H2_Bulk_Litter_12_scaffold_10210_1	Metazoa
H2_Bulk_Litter_12_scaffold_10510_1	Metazoa
H2_Bulk_Litter_12_scaffold_11475_1	Amoebozoa
H2_Bulk_Litter_12_scaffold_1165_1	Amoebozoa
H2_Bulk_Litter_12_scaffold_132_3	Amoebozoa
H2_Bulk_Litter_12_scaffold_152_6	Heterolobosea
H2_Bulk_Litter_12_scaffold_2202_1	Fungi
H2_Bulk_Litter_12_scaffold_2578_1	Amoebozoa
H2_Bulk_Litter_12_scaffold_28395_1	Cryptophyta
H2_Bulk_Litter_12_scaffold_3336_1	Alveolata
H2_Bulk_Litter_12_scaffold_352_3	Unk euk
H2_Bulk_Litter_12_scaffold_4393_6	Alveolata
H2_Bulk_Litter_12_scaffold_5462_1	Metazoa
H2_Bulk_Litter_12_scaffold_553_2	Fungi
H2_Bulk_Litter_12_scaffold_6790_1	Nucleariidae
H2_Bulk_Litter_12_scaffold_7517_2	Amoebozoa
H2_Bulk_Litter_12_scaffold_8049_1	Fungi
H2_Bulk_Litter_12_scaffold_8565_1	Unk euk
H2_Bulk_Litter_12_scaffold_9182_1	Amoebozoa
H2_Bulk_Litter_12_scaffold_986_1	Fungi
H2_Bulk_Litter_50_scaffold_10043_1	Alveolata
H2_Bulk_Litter_50_scaffold_10136_1	Metazoa
H2_Bulk_Litter_50_scaffold_104904_1	Fungi
H2_Bulk_Litter_50_scaffold_11032_1	Stramenopiles
H2_Bulk_Litter_50_scaffold_11765_1	Fungi
H2_Bulk_Litter_50_scaffold_12161_1	Unk euk
H2_Bulk_Litter_50_scaffold_13018_1	Metazoa
H2_Bulk_Litter_50_scaffold_13920_1	Amoebozoa
H2_Bulk_Litter_50_scaffold_13962_3	Amoebozoa
H2_Bulk_Litter_50_scaffold_14262_1	Unk euk
H2_Bulk_Litter_50_scaffold_14539_1	Fungi
H2_Bulk_Litter_50_scaffold_14667_1	Amoebozoa
H2_Bulk_Litter_50_scaffold_15842_1	Fungi
H2_Bulk_Litter_50_scaffold_15985_1	Alveolata
H2_Bulk_Litter_50_scaffold_1847_3	Amoebozoa
H2_Bulk_Litter_50_scaffold_20486_1	Unk euk
H2_Bulk_Litter_50_scaffold_20673_1	Unk euk
H2_Bulk_Litter_50_scaffold_26135_1	Amoebozoa
H2_Bulk_Litter_50_scaffold_26563_1	Alveolata
H2_Bulk_Litter_50_scaffold_27847_2	Amoebozoa
H2_Bulk_Litter_50_scaffold_28263_1	Nucleariidae
H2_Bulk_Litter_50_scaffold_28462_1	Metazoa
H2_Bulk_Litter_50_scaffold_28716_1	Fungi
H2_Bulk_Litter_50_scaffold_3505_1	Amoebozoa
H2_Bulk_Litter_50_scaffold_37446_1	Fungi
H2_Bulk_Litter_50_scaffold_4115_1	Alveolata
H2_Bulk_Litter_50_scaffold_4126_1	Fungi
H2_Bulk_Litter_50_scaffold_4202_1	Amoebozoa
H2_Bulk_Litter_50_scaffold_45311_1	Unk euk
H2_Bulk_Litter_50_scaffold_5666_2	Unk euk
H2_Bulk_Litter_50_scaffold_6259_1	Amoebozoa
H2_Bulk_Litter_50_scaffold_6772_1	Amoebozoa
H2_Bulk_Litter_50_scaffold_7122_2	Amoebozoa
H2_Bulk_Litter_50_scaffold_7641_1	Amoebozoa
H2_Bulk_Litter_50_scaffold_7771_2	Amoebozoa
H2_Bulk_Litter_50_scaffold_8074_1	Stramenopiles
H2_Bulk_Litter_50_scaffold_8288_1	Fungi
H2_Bulk_Litter_50_scaffold_8427_2	Stramenopiles
H2_Bulk_Litter_50_scaffold_8632_1	Unk euk
H2_Bulk_Litter_50_scaffold_8688_1	Amoebozoa
H2_Bulk_Litter_50_scaffold_8738_1	Amoebozoa
H2_Bulk_Litter_50_scaffold_8886_1	Unk euk
H2_Bulk_Litter_50_scaffold_9179_2	Amoebozoa
H2_Bulk_Litter_50_scaffold_9913_1	Amoebozoa
H2_Bulk_Litter_50_scaffold_9959_1	Fungi
H2_Rhizo_31_scaffold_13653_1	Metazoa
H2_Rhizo_31_scaffold_15776_1	Unk euk
H2_Rhizo_31_scaffold_16120_2	Stramenopiles
H2_Rhizo_31_scaffold_2121_2	Unk euk
H2_Rhizo_31_scaffold_3477_e_324_1_1	Metazoa
H2_Rhizo_31_scaffold_5116_1	Fungi
H2_Rhizo_31_scaffold_5189_1	Nucleariidae
H2_Rhizo_31_scaffold_6177_1	Alveidia
H2_Rhizo_32_scaffold_10578_1	Metazoa
H2_Rhizo_32_scaffold_12252_1	Amoebozoa
H2_Rhizo_32_scaffold_17001_1	Fungi
H2_Rhizo_32_scaffold_27019_1	Fungi
H2_Rhizo_32_scaffold_3191_2	Fungi
H2_Rhizo_32_scaffold_3692_2	Stramenopiles
H2_Rhizo_32_scaffold_3693_1	Heterolobosea
H2_Rhizo_32_scaffold_5222_1	Fungi
H2_Rhizo_32_scaffold_5555_1	Fungi
H2_Rhizo_32_scaffold_5764_1	Fungi
H2_Rhizo_32_scaffold_6947_1	Fungi
H2_Rhizo_32_scaffold_70_5	Amoebozoa
H2_Rhizo_32_scaffold_8890_1	Unk euk
H2_Rhizo_32_scaffold_9169_1	Amoebozoa
H2_Rhizo_33_scaffold_11001_2	Unk euk
H2_Rhizo_33_scaffold_16484_1	Amoebozoa
H2_Rhizo_33_scaffold_1841_1	Unk euk
H2_Rhizo_33_scaffold_22768_1	Amoebozoa
H2_Rhizo_33_scaffold_22789_1	Fungi
H2_Rhizo_33_scaffold_2468_1	Unk euk
H2_Rhizo_33_scaffold_2646_1	Amoebozoa
H2_Rhizo_33_scaffold_30735_2	Alveolata
H2_Rhizo_33_scaffold_6161_1	Amoebozoa
H2_Rhizo_33_scaffold_8701_1	Amoebozoa
H2_Rhizo_33_scaffold_8787_1	Amoebozoa
H2_Rhizo_33_scaffold_926_1	Fungi
H2_Rhizo_33_scaffold_9948_1	Fungi
H2_Rhizo_33_scaffold_9948_2	Fungi
H2_Rhizo_Litter_49_scaffold_14397_2	Metazoa
H2_Rhizo_Litter_49_scaffold_15918_2	Amoebozoa
H2_Rhizo_Litter_49_scaffold_185328_1	Stramenopiles
H2_Rhizo_Litter_49_scaffold_21779_1	Unk euk
H2_Rhizo_Litter_49_scaffold_22604_1	Fungi
H2_Rhizo_Litter_49_scaffold_27340_1	Fungi
H2_Rhizo_Litter_49_scaffold_28415_1	Unk euk
H2_Rhizo_Litter_49_scaffold_28567_1	Metazoa
H2_Rhizo_Litter_49_scaffold_29736_3	Euglenozoa
H2_Rhizo_Litter_49_scaffold_30782_1	Fungi
H2_Rhizo_Litter_49_scaffold_31246_1	Rhizaria
H2_Rhizo_Litter_49_scaffold_31678_1	Alveolata
H2_Rhizo_Litter_49_scaffold_35383_1	Viridiplantae
H2_Rhizo_Litter_49_scaffold_36517_1	Viridiplantae
H2_Rhizo_Litter_49_scaffold_3792_e_2079_2	Amoebozoa
H2_Rhizo_Litter_49_scaffold_38514_1	Alveolata
H2_Rhizo_Litter_49_scaffold_39249_e_182_1_1	Amoebozoa
H2_Rhizo_Litter_49_scaffold_39277_e_300_2	Nucleariidae
H2_Rhizo_Litter_49_scaffold_4050_1	Amoebozoa
H2_Rhizo_Litter_49_scaffold_4800_2	Unk euk
H2_Rhizo_Litter_49_scaffold_50135_1	Unk euk
H2_Rhizo_Litter_49_scaffold_59701_1	Fungi
H2_Rhizo_Litter_49_scaffold_63013_1	Fungi
H2_Rhizo_Litter_49_scaffold_6709_3	Amoebozoa
H2_Rhizo_Litter_49_scaffold_6910_3	Fungi
H2_Rhizo_Litter_49_scaffold_7093_2	Amoebozoa
H2_Rhizo_Litter_49_scaffold_72119_1	Stramenopiles
H2_Rhizo_Litter_49_scaffold_7439_1	Unk euk
H2_Rhizo_Litter_49_scaffold_76389_1	Rhizaria
H2_Rhizo_Litter_49_scaffold_7867_1	Fungi
H2_Rhizo_Litter_49_scaffold_8632_1	Unk euk
H2_Rhizo_Litter_49_scaffold_8902_2	Fungi
H2_Rhizo_Litter_49_scaffold_9209_1	Alveolata
H2_Rhizo_Litter_49_scaffold_9392_2	Alveolata
H2_Rhizo_Litter_7_scaffold_2837_1	Alveolata
H2_Rhizo_Litter_7_scaffold_5795_1	Amoebozoa
H2_Rhizo_Litter_8_scaffold_1438_2	Amoebozoa
H2_Rhizo_Litter_8_scaffold_19029_1	Fungi
H2_Rhizo_Litter_8_scaffold_2227_1	Fungi
H2_Rhizo_Litter_8_scaffold_4142_1	Nucleariidae
H2_Rhizo_Litter_8_scaffold_5429_1	Choanoflagellida
H2_Rhizo_Litter_8_scaffold_6241_2	Amoebozoa
H2_Rhizo_Litter_8_scaffold_7004_1	Metazoa
H2_Rhizo_Litter_8_scaffold_7276_e_1080_1	Unk euk
H2_Rhizo_Litter_8_scaffold_738_3	Amoebozoa
H2_Rhizo_Litter_8_scaffold_7403_1	Stramenopiles
H2_Rhizo_Litter_8_scaffold_8707_1	Stramenopiles
H2_Rhizo_Litter_9_2227_1	Amoebozoa
H2_Rhizo_Litter_9_664_1	Unk euk
H3_Bulk_40_scaffold_1230_3	Alveolata
H3_Bulk_40_scaffold_1283_2	Unk euk
H3_Bulk_40_scaffold_20419_1	Metazoa
H3_Bulk_40_scaffold_2879_2	Amoebozoa
H3_Bulk_40_scaffold_5868_1	Stramenopiles
H3_Bulk_40_scaffold_9107_1	Amoebozoa
H3_Bulk_41_scaffold_11080_1	Amoebozoa
H3_Bulk_41_scaffold_1860_3	Viridiplantae
H3_Bulk_41_scaffold_19461_2	Metazoa
H3_Bulk_41_scaffold_24_5	Amoebozoa
H3_Bulk_41_scaffold_2412_1	Fungi
H3_Bulk_41_scaffold_3270_1	Fungi
H3_Bulk_41_scaffold_7158_1	Unk euk
H3_Bulk_41_scaffold_7174_1	Amoebozoa
H3_Bulk_41_scaffold_7340_1	Amoebozoa
H3_Bulk_41_scaffold_8297_2	Fungi
H3_Bulk_41_scaffold_8848_1	Amoebozoa
H3_Bulk_42_scaffold_10056_1	Unk euk
H3_Bulk_42_scaffold_1420_1	Stramenopiles
H3_Bulk_42_scaffold_14902_1	Apusozoa
H3_Bulk_42_scaffold_2184_3	Unk euk
H3_Bulk_42_scaffold_26_5	Unk euk
H3_Bulk_42_scaffold_33_4	Amoebozoa
H3_Bulk_42_scaffold_3485_e_1343_1	Fungi
H3_Bulk_42_scaffold_3531_1	Amoebozoa
H3_Bulk_42_scaffold_481_2	Amoebozoa
H3_Bulk_42_scaffold_5671_1	Unk euk
H3_Bulk_42_scaffold_5928_1	Fungi
H3_Bulk_42_scaffold_7282_1	Amoebozoa
H3_Bulk_42_scaffold_951_e_277_1	Amoebozoa
H3_Bulk_Litter_16_13716_1	Unk euk
H3_Bulk_Litter_16_155_1	Heterolobosea
H3_Bulk_Litter_16_1576_1	Amoebozoa
H3_Bulk_Litter_16_1660_e_1039_1	Metazoa
H3_Bulk_Litter_16_20480_2	Unk euk
H3_Bulk_Litter_16_2458_1	Fungi
H3_Bulk_Litter_16_2946_3	Metazoa
H3_Bulk_Litter_16_4478_2	Stramenopiles
H3_Bulk_Litter_16_474_1	Fungi
H3_Bulk_Litter_16_5384_1	Metazoa
H3_Bulk_Litter_16_5500_1	Unk euk
H3_Bulk_Litter_16_6635_1	Metazoa
H3_Bulk_Litter_16_7565_1	Metazoa
H3_Bulk_Litter_16_8068_1	Fungi
H3_Bulk_Litter_16_8068_2	Fungi
H3_Bulk_Litter_16_9059_1	Apusozoa
H3_Bulk_Litter_17_scaffold_10443_1	Fungi
H3_Bulk_Litter_17_scaffold_11564_1	Unk euk
H3_Bulk_Litter_17_scaffold_11649_1	Fungi
H3_Bulk_Litter_17_scaffold_12008_1	Amoebozoa
H3_Bulk_Litter_17_scaffold_12320_1	Amoebozoa
H3_Bulk_Litter_17_scaffold_12933_1	Amoebozoa
H3_Bulk_Litter_17_scaffold_1371_1	Amoebozoa
H3_Bulk_Litter_17_scaffold_1398_1	Fungi
H3_Bulk_Litter_17_scaffold_14351_1	Metazoa
H3_Bulk_Litter_17_scaffold_17138_2	Alveolata
H3_Bulk_Litter_17_scaffold_17854_1	Unk euk
H3_Bulk_Litter_17_scaffold_22078_1	Fungi
H3_Bulk_Litter_17_scaffold_2235_3	Amoebozoa
H3_Bulk_Litter_17_scaffold_22538_1	Unk euk
H3_Bulk_Litter_17_scaffold_2264_2	Amoebozoa
H3_Bulk_Litter_17_scaffold_23302_1	Stramenopiles
H3_Bulk_Litter_17_scaffold_26244_e_1170_1	Cryptophyta
H3_Bulk_Litter_17_scaffold_26378_1	Stramenopiles
H3_Bulk_Litter_17_scaffold_26821_2	Bacteria
H3_Bulk_Litter_17_scaffold_28931_1	Fungi
H3_Bulk_Litter_17_scaffold_30495_2	Fungi
H3_Bulk_Litter_17_scaffold_3077_1	Amoebozoa
H3_Bulk_Litter_17_scaffold_31084_1	Fungi
H3_Bulk_Litter_17_scaffold_3940_1	Unk euk
H3_Bulk_Litter_17_scaffold_4392_2	Stramenopiles
H3_Bulk_Litter_17_scaffold_4447_1	Unk euk
H3_Bulk_Litter_17_scaffold_4528_2	Stramenopiles
H3_Bulk_Litter_17_scaffold_4907_1	Fungi
H3_Bulk_Litter_17_scaffold_4940_1	Metazoa
H3_Bulk_Litter_17_scaffold_5252_1	Amoebozoa
H3_Bulk_Litter_17_scaffold_6316_1	Fungi
H3_Bulk_Litter_17_scaffold_7017_1	Alveolata
H3_Bulk_Litter_17_scaffold_714_2	Unk euk
H3_Bulk_Litter_17_scaffold_7327_1	Stramenopiles
H3_Bulk_Litter_17_scaffold_8293_1	Stramenopiles
H3_Bulk_Litter_17_scaffold_8831_1	Nucleariidae
H3_Rhizo_37_scaffold_1143_1	Amoebozoa
H3_Rhizo_37_scaffold_1479_e_1247_1	Amoebozoa
H3_Rhizo_37_scaffold_2476_1	Amoebozoa
H3_Rhizo_37_scaffold_2669_1	Metazoa
H3_Rhizo_37_scaffold_3255_1	Metazoa
H3_Rhizo_37_scaffold_3562_1	Amoebozoa
H3_Rhizo_37_scaffold_9583_2	Amoebozoa
H3_Rhizo_Litter_13_scaffold_1390_1	Unk euk
H3_Rhizo_Litter_13_scaffold_1685_1	Metazoa
H3_Rhizo_Litter_13_scaffold_178_1	Fungi
H3_Rhizo_Litter_13_scaffold_3038_1	Stramenopiles
H3_Rhizo_Litter_13_scaffold_3290_1	Fungi
H3_Rhizo_Litter_13_scaffold_3373_1	Unk euk
H3_Rhizo_Litter_13_scaffold_4609_1	Metazoa
H3_Rhizo_Litter_13_scaffold_5163_1	Unk euk
H3_Rhizo_Litter_13_scaffold_6241_2	Alveolata
H3_Rhizo_Litter_13_scaffold_860_1	Fungi
H3_Rhizo_Litter_13_scaffold_960_e_991_1	Fungi
H3_Rhizo_Litter_13_scaffold_9670_1	Fungi
H3_Rhizo_Litter_14_scaffold_10160_e_285_1_1	Amoebozoa
H3_Rhizo_Litter_14_scaffold_1040_1	Unk euk
H3_Rhizo_Litter_14_scaffold_10451_4	Euglenozoa
H3_Rhizo_Litter_14_scaffold_10530_1	Amoebozoa
H3_Rhizo_Litter_14_scaffold_11803_1	Amoebozoa
H3_Rhizo_Litter_14_scaffold_1202_3	Amoebozoa
H3_Rhizo_Litter_14_scaffold_12455_1	Unk euk
H3_Rhizo_Litter_14_scaffold_13254_1	Fungi
H3_Rhizo_Litter_14_scaffold_1551_2	Unk euk
H3_Rhizo_Litter_14_scaffold_16149_1	Amoebozoa
H3_Rhizo_Litter_14_scaffold_1641_1	Amoebozoa
H3_Rhizo_Litter_14_scaffold_1678_2	Alveolata
H3_Rhizo_Litter_14_scaffold_1695_1	Heterolobosea
H3_Rhizo_Litter_14_scaffold_2205_e_1648_1	Amoebozoa
H3_Rhizo_Litter_14_scaffold_22320_1	Unk euk
H3_Rhizo_Litter_14_scaffold_22770_2	Amoebozoa
H3_Rhizo_Litter_14_scaffold_28057_1	Alveolata
H3_Rhizo_Litter_14_scaffold_2850_2	Stramenopiles
H3_Rhizo_Litter_14_scaffold_2855_1	Unk euk
H3_Rhizo_Litter_14_scaffold_28893_1	Amoebozoa
H3_Rhizo_Litter_14_scaffold_29220_1	Alveolata
H3_Rhizo_Litter_14_scaffold_3007_1	Stramenopiles
H3_Rhizo_Litter_14_scaffold_30336_1	Alveolata
H3_Rhizo_Litter_14_scaffold_30520_2	Amoebozoa
H3_Rhizo_Litter_14_scaffold_324_e_899_2	Amoebozoa
H3_Rhizo_Litter_14_scaffold_3381_1	Stramenopiles
H3_Rhizo_Litter_14_scaffold_3434_1	Stramenopiles
H3_Rhizo_Litter_14_scaffold_3738_1	Amoebozoa
H3_Rhizo_Litter_14_scaffold_3742_e_228_1_1	Unk euk
H3_Rhizo_Litter_14_scaffold_3780_2	Amoebozoa
H3_Rhizo_Litter_14_scaffold_430_4	Unk euk
H3_Rhizo_Litter_14_scaffold_4413_1	Unk euk
H3_Rhizo_Litter_14_scaffold_465_1	Amoebozoa
H3_Rhizo_Litter_14_scaffold_4964_1	Fungi
H3_Rhizo_Litter_14_scaffold_5612_2	Unk euk
H3_Rhizo_Litter_14_scaffold_6039_e_137_1_1	Amoebozoa
H3_Rhizo_Litter_14_scaffold_6086_1	Amoebozoa
H3_Rhizo_Litter_14_scaffold_6262_1	Alveolata
H3_Rhizo_Litter_14_scaffold_743_2	Amoebozoa
H3_Rhizo_Litter_14_scaffold_7693_1	Stramenopiles
H3_Rhizo_Litter_14_scaffold_821_2	Amoebozoa
H3_Rhizo_Litter_14_scaffold_8289_1	Stramenopiles
H3_Rhizo_Litter_14_scaffold_8334_1	Unk euk
H3_Rhizo_Litter_14_scaffold_8358_e_1861_1	Stramenopiles
H3_Rhizo_Litter_14_scaffold_8787_1	Unk euk
H3_Rhizo_Litter_14_scaffold_888_1	Rhizaria
H3_Rhizo_Litter_14_scaffold_8934_1	Amoebozoa
H3_Rhizo_Litter_14_scaffold_9089_1	Choanoflagellida
H3_Rhizo_Litter_14_scaffold_9447_1	Stramenopiles
H3_Rhizo_Litter_14_scaffold_9739_1	Amoebozoa
H3_Rhizo_Litter_15_scaffold_10386_1	Fungi
H3_Rhizo_Litter_15_scaffold_1227_1	Stramenopiles
H3_Rhizo_Litter_15_scaffold_1853_1	Fungi
H3_Rhizo_Litter_15_scaffold_2095_2	Amoebozoa
H3_Rhizo_Litter_15_scaffold_2106_1	Alveolata
H3_Rhizo_Litter_15_scaffold_219_3	Amoebozoa
H3_Rhizo_Litter_15_scaffold_2275_1	Fungi
H3_Rhizo_Litter_15_scaffold_2650_1	Unk euk
H3_Rhizo_Litter_15_scaffold_289_3	Amoebozoa
H3_Rhizo_Litter_15_scaffold_3_1	Stramenopiles
H3_Rhizo_Litter_15_scaffold_3466_1	Cryptophyta
H3_Rhizo_Litter_15_scaffold_41_4	Stramenopiles
H3_Rhizo_Litter_15_scaffold_42565_1	Fungi
H3_Rhizo_Litter_15_scaffold_4530_1	Unk euk
H3_Rhizo_Litter_15_scaffold_5_10	Amoebozoa
H3_Rhizo_Litter_15_scaffold_5844_1	Cryptophyta
H3_Rhizo_Litter_15_scaffold_6452_1	Amoebozoa
H3_Rhizo_Litter_15_scaffold_726_2	Alveolata
H3_Rhizo_Litter_15_scaffold_85_2	Amoebozoa
H3_Rhizo_Litter_15_scaffold_852_1	Fungi
H4_Bulk_46_scaffold_10055_1	Stramenopiles
H4_Bulk_46_scaffold_10733_1	Metazoa
H4_Bulk_46_scaffold_11603_1	Fungi
H4_Bulk_46_scaffold_12689_1	Amoebozoa
H4_Bulk_46_scaffold_12958_e_1370_1	Fungi
H4_Bulk_46_scaffold_13516_1	Metazoa
H4_Bulk_46_scaffold_14315_1	Metazoa
H4_Bulk_46_scaffold_14517_1	Unk euk
H4_Bulk_46_scaffold_14961_1	Euglenozoa
H4_Bulk_46_scaffold_18795_1	Amoebozoa
H4_Bulk_46_scaffold_19676_1	Metazoa
H4_Bulk_46_scaffold_2298_e_717_1_1	Alveolata
H4_Bulk_46_scaffold_2409_1	Fungi
H4_Bulk_46_scaffold_24288_1	Heterolobosea
H4_Bulk_46_scaffold_247_e_4107_4	Alveolata
H4_Bulk_46_scaffold_2775_1	Unk euk
H4_Bulk_46_scaffold_28744_1	Fungi
H4_Bulk_46_scaffold_34481_1	Euglenozoa
H4_Bulk_46_scaffold_35009_1	Alveolata
H4_Bulk_46_scaffold_3620_1	Alveolata
H4_Bulk_46_scaffold_43712_1	Amoebozoa
H4_Bulk_46_scaffold_44088_2	Amoebozoa
H4_Bulk_46_scaffold_55_10	Bacteria
H4_Bulk_46_scaffold_7652_1	Fungi
H4_Bulk_46_scaffold_9142_1	Alveolata
H4_Bulk_46_scaffold_9244_3	Nucleariidae
H4_Bulk_46_scaffold_9632_1	Fungi
H4_Bulk_47_scaffold_15707_1	Metazoa
H4_Bulk_47_scaffold_17500_1	Fungi
H4_Bulk_47_scaffold_20066_2	Unk euk
H4_Bulk_47_scaffold_24593_1	Amoebozoa
H4_Bulk_47_scaffold_4576_1	Amoebozoa
H4_Bulk_47_scaffold_4764_1	Amoebozoa
H4_Bulk_47_scaffold_9914_1	Metazoa
H4_Bulk_48_scaffold_12435_1	Fungi
H4_Bulk_48_scaffold_13864_1	Fungi
H4_Bulk_48_scaffold_16086_1	Amoebozoa
H4_Bulk_48_scaffold_1777_e_784_1_1	Fungi
H4_Bulk_48_scaffold_19597_2	Fungi
H4_Bulk_48_scaffold_21727_1	Fungi
H4_Bulk_48_scaffold_3381_1	Fungi
H4_Bulk_Litter_22_scaffold_10113_1	Unk euk
H4_Bulk_Litter_22_scaffold_12579_1	Metazoa
H4_Bulk_Litter_22_scaffold_12945_1	Euglenozoa
H4_Bulk_Litter_22_scaffold_15077_1	Unk euk
H4_Bulk_Litter_22_scaffold_3924_1	Cryptophyta
H4_Bulk_Litter_22_scaffold_4017_1	Alveolata
H4_Bulk_Litter_22_scaffold_4519_1	Nucleariidae
H4_Bulk_Litter_22_scaffold_5537_1	Unk euk
H4_Bulk_Litter_22_scaffold_6147_1	Unk euk
H4_Bulk_Litter_22_scaffold_68_e_4562_1_1	Unk euk
H4_Bulk_Litter_22_scaffold_8527_1	Unk euk
H4_Bulk_Litter_22_scaffold_9113_1	Metazoa
H4_Bulk_Litter_22_scaffold_9609_1	Amoebozoa
H4_Bulk_Litter_22_scaffold_9810_1	Unk euk
H4_Bulk_Litter_23_scaffold_1176_1	Unk euk
H4_Bulk_Litter_23_scaffold_11799_1	Amoebozoa
H4_Bulk_Litter_23_scaffold_1259_1	Fungi
H4_Bulk_Litter_23_scaffold_1427_2	Amoebozoa
H4_Bulk_Litter_23_scaffold_18239_1	Amoebozoa
H4_Bulk_Litter_23_scaffold_21676_1	Metazoa
H4_Bulk_Litter_23_scaffold_2261_1	Fungi
H4_Bulk_Litter_23_scaffold_2415_3	Amoebozoa
H4_Bulk_Litter_23_scaffold_25074_1	Alveidia
H4_Bulk_Litter_23_scaffold_2844_1	Alveolata
H4_Bulk_Litter_23_scaffold_2915_1	Fungi
H4_Bulk_Litter_23_scaffold_31_8	Amoebozoa
H4_Bulk_Litter_23_scaffold_3301_1	Alveolata
H4_Bulk_Litter_23_scaffold_3509_2	Amoebozoa
H4_Bulk_Litter_23_scaffold_3903_2	Amoebozoa
H4_Bulk_Litter_23_scaffold_4245_1	Unk euk
H4_Bulk_Litter_23_scaffold_5518_1	Nucleariidae
H4_Bulk_Litter_23_scaffold_5835_1	Metazoa
H4_Bulk_Litter_23_scaffold_6127_1	Amoebozoa
H4_Bulk_Litter_23_scaffold_655_1	Fungi
H4_Bulk_Litter_23_scaffold_6680_1	Metazoa
H4_Bulk_Litter_23_scaffold_7567_1	Fungi
H4_Bulk_Litter_23_scaffold_7985_4	Amoebozoa
H4_Bulk_Litter_23_scaffold_8015_1	Metazoa
H4_Bulk_Litter_23_scaffold_814_2	Amoebozoa
H4_Bulk_Litter_23_scaffold_8704_1	Unk euk
H4_Bulk_Litter_24_scaffold_10114_1	Unk euk
H4_Bulk_Litter_24_scaffold_11115_1	Metazoa
H4_Bulk_Litter_24_scaffold_12858_1	Metazoa
H4_Bulk_Litter_24_scaffold_1350_2	Fungi
H4_Bulk_Litter_24_scaffold_1509_1	Alveolata
H4_Bulk_Litter_24_scaffold_2797_1	Fungi
H4_Bulk_Litter_24_scaffold_30893_1	Fungi
H4_Bulk_Litter_24_scaffold_31961_1	Unk euk
H4_Bulk_Litter_24_scaffold_32756_1	Amoebozoa
H4_Bulk_Litter_24_scaffold_50934_1	Unk euk
H4_Bulk_Litter_24_scaffold_5322_1	Fungi
H4_Bulk_Litter_24_scaffold_6068_1	Amoebozoa
H4_Bulk_Litter_24_scaffold_7947_e_1540_1	Amoebozoa
H4_Bulk_Litter_24_scaffold_9413_1	Fungi
H4_Rhizo_43_scaffold_0_1	Amoebozoa
H4_Rhizo_43_scaffold_11000_1	Metazoa
H4_Rhizo_43_scaffold_1469_1	Alveolata
H4_Rhizo_43_scaffold_14763_e_663_1_1	Alveolata
H4_Rhizo_43_scaffold_20659_2	Metazoa
H4_Rhizo_43_scaffold_27781_1	Fungi
H4_Rhizo_43_scaffold_31494_1	Unk euk
H4_Rhizo_43_scaffold_3598_1	Heterolobosea
H4_Rhizo_43_scaffold_4592_1	Heterolobosea
H4_Rhizo_43_scaffold_467_3	Amoebozoa
H4_Rhizo_43_scaffold_5006_1	Amoebozoa
H4_Rhizo_43_scaffold_7987_1	Heterolobosea
H4_Rhizo_43_scaffold_8172_1	Heterolobosea
H4_Rhizo_43_scaffold_8258_1	Unk euk
H4_Rhizo_43_scaffold_9022_1	Amoebozoa
H4_Rhizo_43_scaffold_980_1	Fungi
H4_Rhizo_44_scaffold_10715_1	Metazoa
H4_Rhizo_44_scaffold_146_2	Amoebozoa
H4_Rhizo_44_scaffold_1460_e_930_1	Unk euk
H4_Rhizo_44_scaffold_4864_1	Fungi
H4_Rhizo_44_scaffold_514_1	Fungi
H4_Rhizo_44_scaffold_7536_1	Metazoa
H4_Rhizo_44_scaffold_7810_1	Metazoa
H4_Rhizo_44_scaffold_9619_1	Fungi
H4_Rhizo_45_scaffold_10368_1	Metazoa
H4_Rhizo_45_scaffold_10604_1	Metazoa
H4_Rhizo_45_scaffold_10895_1	Metazoa
H4_Rhizo_45_scaffold_1655_3	Metazoa
H4_Rhizo_45_scaffold_1908_1	Amoebozoa
H4_Rhizo_45_scaffold_20535_1	Amoebozoa
H4_Rhizo_45_scaffold_2668_1	Fungi
H4_Rhizo_45_scaffold_26799_1	Fungi
H4_Rhizo_45_scaffold_33438_1	Viridiplantae
H4_Rhizo_45_scaffold_5700_1	Fungi
H4_Rhizo_45_scaffold_6233_1	Fungi
H4_Rhizo_45_scaffold_6287_2	Amoebozoa
H4_Rhizo_45_scaffold_6584_1	Fungi
H4_Rhizo_45_scaffold_7349_2	Unk euk
H4_Rhizo_45_scaffold_8289_1	Fungi
H4_Rhizo_45_scaffold_9030_1	Amoebozoa
H4_Rhizo_45_scaffold_9101_1	Fungi
H4_Rhizo_Litter_19_scaffold_10140_1	Metazoa
H4_Rhizo_Litter_19_scaffold_10602_1	Amoebozoa
H4_Rhizo_Litter_19_scaffold_1131_2	Amoebozoa
H4_Rhizo_Litter_19_scaffold_12701_1	Fungi
H4_Rhizo_Litter_19_scaffold_19505_1	Choanoflagellida
H4_Rhizo_Litter_19_scaffold_221_3	Amoebozoa
H4_Rhizo_Litter_19_scaffold_22993_2	Unk euk
H4_Rhizo_Litter_19_scaffold_2345_e_1591_1	Alveolata
H4_Rhizo_Litter_19_scaffold_25953_1	Unk euk
H4_Rhizo_Litter_19_scaffold_33128_1	Amoebozoa
H4_Rhizo_Litter_19_scaffold_3477_1	Unk euk
H4_Rhizo_Litter_19_scaffold_4269_2	Amoebozoa
H4_Rhizo_Litter_19_scaffold_4269_3	Amoebozoa
H4_Rhizo_Litter_19_scaffold_4874_1	Alveolata
H4_Rhizo_Litter_19_scaffold_8013_2	Amoebozoa
H4_Rhizo_Litter_19_scaffold_862_e_3444_1_1	Fungi
H4_Rhizo_Litter_19_scaffold_9668_1	Metazoa
H4_Rhizo_Litter_20_scaffold_12855_1	Fungi
H4_Rhizo_Litter_20_scaffold_18108_1	Fungi
H4_Rhizo_Litter_20_scaffold_2169_1	Fungi
H4_Rhizo_Litter_20_scaffold_4414_1	Fungi
H4_Rhizo_Litter_20_scaffold_4560_1	Unk euk
H4_Rhizo_Litter_20_scaffold_6016_1	Unk euk
H4_Rhizo_Litter_20_scaffold_6229_1	Metazoa
H4_Rhizo_Litter_20_scaffold_7662_1	Metazoa
H4_Rhizo_Litter_20_scaffold_7930_1	Amoebozoa
H4_Rhizo_Litter_20_scaffold_8211_2	Amoebozoa
H4_Rhizo_Litter_20_scaffold_8277_2	Unk euk
H4_Rhizo_Litter_20_scaffold_8488_1	Unk euk
H4_Rhizo_Litter_20_scaffold_9110_e_137_1_1	Alveolata
H4_Rhizo_Litter_21_scaffold_10253_e_412_1_1	Alveolata
H4_Rhizo_Litter_21_scaffold_11629_1	Amoebozoa
H4_Rhizo_Litter_21_scaffold_1197_2	Amoebozoa
H4_Rhizo_Litter_21_scaffold_1275_2	Stramenopiles
H4_Rhizo_Litter_21_scaffold_15204_1	Alveolata
H4_Rhizo_Litter_21_scaffold_18056_1	Alveolata
H4_Rhizo_Litter_21_scaffold_19_5	Unk euk
H4_Rhizo_Litter_21_scaffold_22689_1	Unk euk
H4_Rhizo_Litter_21_scaffold_2364_1	Amoebozoa
H4_Rhizo_Litter_21_scaffold_2399_3	Fungi
H4_Rhizo_Litter_21_scaffold_31868_1	Fungi
H4_Rhizo_Litter_21_scaffold_32174_1	Fungi
H4_Rhizo_Litter_21_scaffold_4484_2	Amoebozoa
H4_Rhizo_Litter_21_scaffold_4577_e_899_1	Fungi
H4_Rhizo_Litter_21_scaffold_6022_1	Fungi
H4_Rhizo_Litter_21_scaffold_6456_1	Fungi
H4_Rhizo_Litter_21_scaffold_731_2	Unk euk
H4_Rhizo_Litter_21_scaffold_7805_1	Unk euk
H4_Rhizo_Litter_21_scaffold_9019_2	Alveolata
