## Supplementary Data 3. 18S rRNA tree files. for "Metatranscriptomic reconstruction reveals RNA viruses with the potential to shape carbon cycling in soil": Scaffold_predictedclade.txt

Scaffolds	Clade
H1_Bulk_28_FD_scaffold_5589	Heterolobosea
H1_Bulk_29_scaffold_22505	Amoebozoa
H1_Bulk_29_scaffold_4707	Amoebozoa
H1_Bulk_29_scaffold_47925	Amoebozoa
H1_Bulk_30_scaffold_11227	Amoebozoa
H1_Bulk_30_scaffold_11295	Amoebozoa
H1_Bulk_30_scaffold_12800	Heterolobosea
H1_Bulk_30_scaffold_13201	Amoebozoa
H1_Bulk_30_scaffold_13201	Amoebozoa
H1_Bulk_30_scaffold_13516	Amoebozoa
H1_Bulk_30_scaffold_16212	Amoebozoa
H1_Bulk_30_scaffold_16793	Fungi
H1_Bulk_30_scaffold_19194	Amoebozoa
H1_Bulk_30_scaffold_20134	Metazoa
H1_Bulk_30_scaffold_25763	Euglenozoa
H1_Bulk_30_scaffold_26266	Amoebozoa
H1_Bulk_30_scaffold_27391	Rhizaria
H1_Bulk_30_scaffold_33435	Amoebozoa
H1_Bulk_30_scaffold_42797	Amoebozoa
H1_Bulk_30_scaffold_45471	unknown euks
H1_Bulk_30_scaffold_59492	Heterolobosea
H1_Bulk_30_scaffold_78928	Amoebozoa
H1_Bulk_Litter_4_scaffold_10454	Amoebozoa
H1_Bulk_Litter_4_scaffold_11473	Metazoa
H1_Bulk_Litter_4_scaffold_11595	Amoebozoa
H1_Bulk_Litter_4_scaffold_11640	Amoebozoa
H1_Bulk_Litter_4_scaffold_12155	Rhizaria
H1_Bulk_Litter_4_scaffold_12186	Heterolobosea
H1_Bulk_Litter_4_scaffold_12524	Metazoa
H1_Bulk_Litter_4_scaffold_13080	Amoebozoa
H1_Bulk_Litter_4_scaffold_13093	Fungi
H1_Bulk_Litter_4_scaffold_13190	Choanoflagellida
H1_Bulk_Litter_4_scaffold_13385	Amoebozoa
H1_Bulk_Litter_4_scaffold_13439	Amoebozoa
H1_Bulk_Litter_4_scaffold_13659	Amoebozoa
H1_Bulk_Litter_4_scaffold_14027	Amoebozoa
H1_Bulk_Litter_4_scaffold_14114	Heterolobosea
H1_Bulk_Litter_4_scaffold_14131	Alveolata
H1_Bulk_Litter_4_scaffold_14598	Alveolata
H1_Bulk_Litter_4_scaffold_15214	Fungi
H1_Bulk_Litter_4_scaffold_18152	Rhizaria
H1_Bulk_Litter_4_scaffold_18367	Fungi
H1_Bulk_Litter_4_scaffold_18826	Metazoa
H1_Bulk_Litter_4_scaffold_19429	unknown euks
H1_Bulk_Litter_4_scaffold_19562	Stramenopiles
H1_Bulk_Litter_4_scaffold_20034	Apusozoa
H1_Bulk_Litter_4_scaffold_20292	Fungi
H1_Bulk_Litter_4_scaffold_23198	Amoebozoa
H1_Bulk_Litter_4_scaffold_24884	Fungi
H1_Bulk_Litter_4_scaffold_2645	Amoebozoa
H1_Bulk_Litter_4_scaffold_29021	Euglenozoa
H1_Bulk_Litter_4_scaffold_29676	Choanoflagellida
H1_Bulk_Litter_4_scaffold_38360	Amoebozoa
H1_Bulk_Litter_4_scaffold_4587	Amoebozoa
H1_Bulk_Litter_4_scaffold_47491	Fungi
H1_Bulk_Litter_4_scaffold_52943	Amoebozoa
H1_Bulk_Litter_4_scaffold_53298	Centroheliozoa
H1_Bulk_Litter_4_scaffold_5528	Heterolobosea
H1_Bulk_Litter_4_scaffold_6226	unknown euks
H1_Bulk_Litter_4_scaffold_77102	Metazoa
H1_Bulk_Litter_4_scaffold_8074	Amoebozoa
H1_Bulk_Litter_4_scaffold_8146	Amoebozoa
H1_Bulk_Litter_4_scaffold_8379	Alveolata
H1_Bulk_Litter_4_scaffold_8432	Amoebozoa
H1_Bulk_Litter_4_scaffold_89102	Fungi
H1_Bulk_Litter_4_scaffold_9106	Fungi
H1_Bulk_Litter_5_scaffold_106137	Metazoa
H1_Bulk_Litter_5_scaffold_108229	Amoebozoa
H1_Bulk_Litter_5_scaffold_11228	Amoebozoa
H1_Bulk_Litter_5_scaffold_118533	Amoebozoa
H1_Bulk_Litter_5_scaffold_18891	Amoebozoa
H1_Bulk_Litter_5_scaffold_20180	Euglenozoa
H1_Bulk_Litter_5_scaffold_22098	Amoebozoa
H1_Bulk_Litter_5_scaffold_22213	Metazoa
H1_Bulk_Litter_5_scaffold_23025	Stramenopiles
H1_Bulk_Litter_5_scaffold_2361	Rhizaria
H1_Bulk_Litter_5_scaffold_25578	Amoebozoa
H1_Bulk_Litter_5_scaffold_25603	unknown euks
H1_Bulk_Litter_5_scaffold_26176	Amoebozoa
H1_Bulk_Litter_5_scaffold_26693	Amoebozoa
H1_Bulk_Litter_5_scaffold_26788	Amoebozoa
H1_Bulk_Litter_5_scaffold_27266	Alveolata
H1_Bulk_Litter_5_scaffold_27368	Alveolata
H1_Bulk_Litter_5_scaffold_28282	Amoebozoa
H1_Bulk_Litter_5_scaffold_30352	Heterolobosea
H1_Bulk_Litter_5_scaffold_32781	Amoebozoa
H1_Bulk_Litter_5_scaffold_34140	Metazoa
H1_Bulk_Litter_5_scaffold_34178	Amoebozoa
H1_Bulk_Litter_5_scaffold_48268	Heterolobosea
H1_Bulk_Litter_5_scaffold_55724	Amoebozoa
H1_Bulk_Litter_5_scaffold_5594	Amoebozoa
H1_Bulk_Litter_5_scaffold_9576	Amoebozoa
H1_Bulk_Litter_5_scaffold_99981	Amoebozoa
H1_Bulk_Litter_6_scaffold_10349	Amoebozoa
H1_Bulk_Litter_6_scaffold_11727	Amoebozoa
H1_Bulk_Litter_6_scaffold_12015	Amoebozoa
H1_Bulk_Litter_6_scaffold_12823	Rhizaria
H1_Bulk_Litter_6_scaffold_13380	Amoebozoa
H1_Bulk_Litter_6_scaffold_13658	Amoebozoa
H1_Bulk_Litter_6_scaffold_13907	Amoebozoa
H1_Bulk_Litter_6_scaffold_14117	Rhizaria
H1_Bulk_Litter_6_scaffold_14553	unknown euks
H1_Bulk_Litter_6_scaffold_14576	Rhizaria
H1_Bulk_Litter_6_scaffold_14902	Amoebozoa
H1_Bulk_Litter_6_scaffold_15415	Amoebozoa
H1_Bulk_Litter_6_scaffold_15775	Amoebozoa
H1_Bulk_Litter_6_scaffold_16151	Amoebozoa
H1_Bulk_Litter_6_scaffold_19898	Amoebozoa
H1_Bulk_Litter_6_scaffold_21853	Amoebozoa
H1_Bulk_Litter_6_scaffold_29825	Alveolata
H1_Bulk_Litter_6_scaffold_30200	Amoebozoa
H1_Bulk_Litter_6_scaffold_30200	Amoebozoa
H1_Bulk_Litter_6_scaffold_35789	Fungi
H1_Bulk_Litter_6_scaffold_35837	Rhizaria
H1_Bulk_Litter_6_scaffold_40932	Fungi
H1_Bulk_Litter_6_scaffold_41210	Amoebozoa
H1_Bulk_Litter_6_scaffold_44218	Stramenopiles
H1_Bulk_Litter_6_scaffold_45014	Centroheliozoa
H1_Bulk_Litter_6_scaffold_45509	Amoebozoa
H1_Bulk_Litter_6_scaffold_49893	Euglenozoa
H1_Bulk_Litter_6_scaffold_71783	Heterolobosea
H1_Bulk_Litter_6_scaffold_8054	Amoebozoa
H1_Bulk_Litter_6_scaffold_9068	Amoebozoa
H1_Bulk_Litter_6_scaffold_9980	Amoebozoa
H1_Rhizo_25_scaffold_15783	Amoebozoa
H1_Rhizo_26_FD_scaffold_99927	Heterolobosea
H1_Rhizo_27_scaffold_19946	Amoebozoa
H1_Rhizo_27_scaffold_25451	Amoebozoa
H1_Rhizo_Litter_1_scaffold_10505	Amoebozoa
H1_Rhizo_Litter_1_scaffold_11619	unknown euks
H1_Rhizo_Litter_1_scaffold_12262	Amoebozoa
H1_Rhizo_Litter_1_scaffold_12857	Amoebozoa
H1_Rhizo_Litter_1_scaffold_12883	Amoebozoa
H1_Rhizo_Litter_1_scaffold_13293	Amoebozoa
H1_Rhizo_Litter_1_scaffold_14233	Amoebozoa
H1_Rhizo_Litter_1_scaffold_14947	Amoebozoa
H1_Rhizo_Litter_1_scaffold_15318	Amoebozoa
H1_Rhizo_Litter_1_scaffold_15388	Heterolobosea
H1_Rhizo_Litter_1_scaffold_15632	Amoebozoa
H1_Rhizo_Litter_1_scaffold_15726	Amoebozoa
H1_Rhizo_Litter_1_scaffold_15900	Stramenopiles
H1_Rhizo_Litter_1_scaffold_16088	Amoebozoa
H1_Rhizo_Litter_1_scaffold_16333	Amoebozoa
H1_Rhizo_Litter_1_scaffold_16846	Amoebozoa
H1_Rhizo_Litter_1_scaffold_17543	Euglenozoa
H1_Rhizo_Litter_1_scaffold_1802	Heterolobosea
H1_Rhizo_Litter_1_scaffold_19553	Fungi
H1_Rhizo_Litter_1_scaffold_21192	Metazoa
H1_Rhizo_Litter_1_scaffold_21259	Amoebozoa
H1_Rhizo_Litter_1_scaffold_22168	Amoebozoa
H1_Rhizo_Litter_1_scaffold_22747	Fungi
H1_Rhizo_Litter_1_scaffold_22916	Rhizaria
H1_Rhizo_Litter_1_scaffold_23085	Amoebozoa
H1_Rhizo_Litter_1_scaffold_23260	Amoebozoa
H1_Rhizo_Litter_1_scaffold_25940	Amoebozoa
H1_Rhizo_Litter_1_scaffold_31540	Amoebozoa
H1_Rhizo_Litter_1_scaffold_32777	Amoebozoa
H1_Rhizo_Litter_1_scaffold_33676	Heterolobosea
H1_Rhizo_Litter_1_scaffold_36478	Amoebozoa
H1_Rhizo_Litter_1_scaffold_37828	Fungi
H1_Rhizo_Litter_1_scaffold_41186	Amoebozoa
H1_Rhizo_Litter_1_scaffold_5588	Metazoa
H1_Rhizo_Litter_1_scaffold_59756	Amoebozoa
H1_Rhizo_Litter_1_scaffold_6156	Metazoa
H1_Rhizo_Litter_1_scaffold_63212	Alveolata
H1_Rhizo_Litter_1_scaffold_66406	Rhizaria
H1_Rhizo_Litter_1_scaffold_6732	Amoebozoa
H1_Rhizo_Litter_1_scaffold_9050	Choanoflagellida
H1_Rhizo_Litter_1_scaffold_9777	Amoebozoa
H1_Rhizo_Litter_3_10022	Fungi
H1_Rhizo_Litter_3_102515	Fungi
H1_Rhizo_Litter_3_110074	Amoebozoa
H1_Rhizo_Litter_3_11889	Amoebozoa
H1_Rhizo_Litter_3_11969	Amoebozoa
H1_Rhizo_Litter_3_15006	Jakobida
H1_Rhizo_Litter_3_16201	Heterolobosea
H1_Rhizo_Litter_3_16562	Heterolobosea
H1_Rhizo_Litter_3_17827	Amoebozoa
H1_Rhizo_Litter_3_18642	Amoebozoa
H1_Rhizo_Litter_3_18779	Amoebozoa
H1_Rhizo_Litter_3_18836	Amoebozoa
H1_Rhizo_Litter_3_18955	Fungi
H1_Rhizo_Litter_3_19811	Amoebozoa
H1_Rhizo_Litter_3_19827	Rhizaria
H1_Rhizo_Litter_3_20380	Rhizaria
H1_Rhizo_Litter_3_20972	Amoebozoa
H1_Rhizo_Litter_3_23198	Fungi
H1_Rhizo_Litter_3_25945	Alveolata
H1_Rhizo_Litter_3_26406	Amoebozoa
H1_Rhizo_Litter_3_27076	Amoebozoa
H1_Rhizo_Litter_3_28467	Amoebozoa
H1_Rhizo_Litter_3_31892	Amoebozoa
H1_Rhizo_Litter_3_32897	Rhizaria
H1_Rhizo_Litter_3_3307	Stramenopiles
H1_Rhizo_Litter_3_34745	Amoebozoa
H1_Rhizo_Litter_3_3567	Alveolata
H1_Rhizo_Litter_3_36760	Amoebozoa
H1_Rhizo_Litter_3_3742	Amoebozoa
H1_Rhizo_Litter_3_43516	Amoebozoa
H1_Rhizo_Litter_3_46360	Fungi
H1_Rhizo_Litter_3_49196	Amoebozoa
H1_Rhizo_Litter_3_56636	Amoebozoa
H1_Rhizo_Litter_3_57171	Stramenopiles
H1_Rhizo_Litter_3_62716	Amoebozoa
H1_Rhizo_Litter_3_7145	Amoebozoa
H1_Rhizo_Litter_3_71539	Amoebozoa
H1_Rhizo_Litter_3_72338	Fungi
H1_Rhizo_Litter_3_74202	Amoebozoa
H1_Rhizo_Litter_3_8023	Metazoa
H1_Rhizo_Litter_3_81425	Centroheliozoa
H2_Bulk_34_10096	Stramenopiles
H2_Bulk_34_10256	Amoebozoa
H2_Bulk_34_10672	Fungi
H2_Bulk_34_10733	Amoebozoa
H2_Bulk_34_12792	Amoebozoa
H2_Bulk_34_12942	Rhizaria
H2_Bulk_34_13365	Fungi
H2_Bulk_34_13780	Amoebozoa
H2_Bulk_34_15146	unknown euks
H2_Bulk_34_16561	Amoebozoa
H2_Bulk_34_20522	Amoebozoa
H2_Bulk_34_22547	Amoebozoa
H2_Bulk_34_26120	Euglenozoa
H2_Bulk_34_27759	Stramenopiles
H2_Bulk_34_28820	Amoebozoa
H2_Bulk_34_31172	Metazoa
H2_Bulk_34_31841	Amoebozoa
H2_Bulk_34_35511	Amoebozoa
H2_Bulk_34_36414	Amoebozoa
H2_Bulk_34_36414	Amoebozoa
H2_Bulk_34_36431	Heterolobosea
H2_Bulk_34_37926	Amoebozoa
H2_Bulk_34_3980	Amoebozoa
H2_Bulk_34_4107	Amoebozoa
H2_Bulk_34_43226	Malawimonadidae
H2_Bulk_34_5790	Amoebozoa
H2_Bulk_34_7666	Amoebozoa
H2_Bulk_34_7847	Metazoa
H2_Bulk_34_9390	Amoebozoa
H2_Bulk_35_scaffold_11097	unknown euks
H2_Bulk_35_scaffold_14194	Metazoa
H2_Bulk_35_scaffold_14234	Euglenozoa
H2_Bulk_35_scaffold_15273	Amoebozoa
H2_Bulk_35_scaffold_16578	Amoebozoa
H2_Bulk_35_scaffold_16602	Amoebozoa
H2_Bulk_35_scaffold_17018	Metazoa
H2_Bulk_35_scaffold_17183	Amoebozoa
H2_Bulk_35_scaffold_17410	Amoebozoa
H2_Bulk_35_scaffold_17685	Alveolata
H2_Bulk_35_scaffold_18314	Alveolata
H2_Bulk_35_scaffold_18376	Amoebozoa
H2_Bulk_35_scaffold_18489	Amoebozoa
H2_Bulk_35_scaffold_18635	Amoebozoa
H2_Bulk_35_scaffold_18686	Heterolobosea
H2_Bulk_35_scaffold_19511	Amoebozoa
H2_Bulk_35_scaffold_19984	Amoebozoa
H2_Bulk_35_scaffold_22687	Amoebozoa
H2_Bulk_35_scaffold_25498	Rhizaria
H2_Bulk_35_scaffold_25598	Metazoa
H2_Bulk_35_scaffold_26592	Amoebozoa
H2_Bulk_35_scaffold_27312	Amoebozoa
H2_Bulk_35_scaffold_27323	Metazoa
H2_Bulk_35_scaffold_29400	Euglenozoa
H2_Bulk_35_scaffold_34364	Amoebozoa
H2_Bulk_35_scaffold_34364	Amoebozoa
H2_Bulk_35_scaffold_39851	Heterolobosea
H2_Bulk_35_scaffold_40724	Heterolobosea
H2_Bulk_35_scaffold_43236	Amoebozoa
H2_Bulk_35_scaffold_43319	Amoebozoa
H2_Bulk_35_scaffold_48221	Amoebozoa
H2_Bulk_35_scaffold_50062	Fungi
H2_Bulk_35_scaffold_59789	Centroheliozoa
H2_Bulk_35_scaffold_7256	Amoebozoa
H2_Bulk_35_scaffold_8663	Euglenozoa
H2_Bulk_36_scaffold_11869	Amoebozoa
H2_Bulk_36_scaffold_12312	Rhizaria
H2_Bulk_36_scaffold_19176	Viridiplantae
H2_Bulk_36_scaffold_36605	Amoebozoa
H2_Bulk_Litter_10_scaffold_64538	Heterolobosea
H2_Bulk_Litter_10_scaffold_7098	Amoebozoa
H2_Bulk_Litter_10_scaffold_8777	Amoebozoa
H2_Bulk_Litter_11_11873	Metazoa
H2_Bulk_Litter_11_11899	Euglenozoa
H2_Bulk_Litter_11_126755	Amoebozoa
H2_Bulk_Litter_11_13768	Choanoflagellida
H2_Bulk_Litter_11_15058	Alveolata
H2_Bulk_Litter_11_16930	Choanoflagellida
H2_Bulk_Litter_11_17842	Amoebozoa
H2_Bulk_Litter_11_18643	Amoebozoa
H2_Bulk_Litter_11_20837	Amoebozoa
H2_Bulk_Litter_11_211185	Choanoflagellida
H2_Bulk_Litter_11_22171	Amoebozoa
H2_Bulk_Litter_11_23316	unknown euks
H2_Bulk_Litter_11_24027	Amoebozoa
H2_Bulk_Litter_11_29356	Amoebozoa
H2_Bulk_Litter_11_32750	Amoebozoa
H2_Bulk_Litter_11_37145	Amoebozoa
H2_Bulk_Litter_11_41244	Malawimonadidae
H2_Bulk_Litter_11_42342	Stramenopiles
H2_Bulk_Litter_11_43699	Amoebozoa
H2_Bulk_Litter_11_5098	Amoebozoa
H2_Bulk_Litter_11_57487	Amoebozoa
H2_Bulk_Litter_11_61247	Amoebozoa
H2_Bulk_Litter_11_70706	Amoebozoa
H2_Bulk_Litter_11_7189	Metazoa
H2_Bulk_Litter_11_8054	Fungi
H2_Bulk_Litter_11_84947	Stramenopiles
H2_Bulk_Litter_11_87250	Amoebozoa
H2_Bulk_Litter_12_scaffold_17043	Amoebozoa
H2_Rhizo_31_scaffold_30223	Amoebozoa
H2_Rhizo_31_scaffold_30783	Amoebozoa
H2_Rhizo_32_scaffold_13436	Heterolobosea
H2_Rhizo_32_scaffold_18466	Amoebozoa
H2_Rhizo_32_scaffold_18658	Heterolobosea
H2_Rhizo_32_scaffold_18663	Metazoa
H2_Rhizo_32_scaffold_22864	unknown euks
H2_Rhizo_32_scaffold_26236	Metazoa
H2_Rhizo_32_scaffold_29345	Amoebozoa
H2_Rhizo_32_scaffold_29678	Amoebozoa
H2_Rhizo_32_scaffold_29715	Amoebozoa
H2_Rhizo_32_scaffold_34181	Cryptophyta
H2_Rhizo_32_scaffold_35061	Centroheliozoa
H2_Rhizo_32_scaffold_47745	Amoebozoa
H2_Rhizo_32_scaffold_60906	Heterolobosea
H2_Rhizo_32_scaffold_77819	Euglenozoa
H2_Rhizo_33_scaffold_14982	Amoebozoa
H2_Rhizo_33_scaffold_17106	unknown euks
H2_Rhizo_33_scaffold_207220	Amoebozoa
H2_Rhizo_33_scaffold_23468	Amoebozoa
H2_Rhizo_33_scaffold_24229	Stramenopiles
H2_Rhizo_33_scaffold_25327	Amoebozoa
H2_Rhizo_33_scaffold_25736	Amoebozoa
H2_Rhizo_33_scaffold_32197	Rhizaria
H2_Rhizo_Litter_49_scaffold_12851	Amoebozoa
H2_Rhizo_Litter_49_scaffold_24258	Euglenozoa
H2_Rhizo_Litter_49_scaffold_268613	Euglenozoa
H2_Rhizo_Litter_49_scaffold_32574	Euglenozoa
H2_Rhizo_Litter_49_scaffold_37877	Amoebozoa
H2_Rhizo_Litter_49_scaffold_39024	Amoebozoa
H2_Rhizo_Litter_49_scaffold_50435	Amoebozoa
H2_Rhizo_Litter_49_scaffold_54466	Amoebozoa
H2_Rhizo_Litter_49_scaffold_54628	Centroheliozoa
H2_Rhizo_Litter_49_scaffold_58628	Stramenopiles
H2_Rhizo_Litter_49_scaffold_61742	Amoebozoa
H2_Rhizo_Litter_49_scaffold_62332	Amoebozoa
H2_Rhizo_Litter_49_scaffold_63333	Amoebozoa
H2_Rhizo_Litter_49_scaffold_65523	Heterolobosea
H2_Rhizo_Litter_49_scaffold_67908	Amoebozoa
H2_Rhizo_Litter_49_scaffold_71959	Amoebozoa
H2_Rhizo_Litter_49_scaffold_74980	Heterolobosea
H2_Rhizo_Litter_49_scaffold_75682	Heterolobosea
H2_Rhizo_Litter_49_scaffold_76598	Amoebozoa
H2_Rhizo_Litter_49_scaffold_79552	Amoebozoa
H2_Rhizo_Litter_49_scaffold_82377	Amoebozoa
H2_Rhizo_Litter_49_scaffold_83924	Heterolobosea
H2_Rhizo_Litter_7_scaffold_11068	Amoebozoa
H2_Rhizo_Litter_7_scaffold_14193	Amoebozoa
H2_Rhizo_Litter_7_scaffold_15189	Amoebozoa
H2_Rhizo_Litter_8_scaffold_16388	Amoebozoa
H2_Rhizo_Litter_8_scaffold_22463	Amoebozoa
H2_Rhizo_Litter_8_scaffold_79842	Heterolobosea
H2_Rhizo_Litter_8_scaffold_9055	Choanoflagellida
H2_Rhizo_Litter_9_1123	Amoebozoa
H2_Rhizo_Litter_9_1240	Amoebozoa
H2_Rhizo_Litter_9_1434	Heterolobosea
H2_Rhizo_Litter_9_1445	Amoebozoa
H2_Rhizo_Litter_9_1580	Amoebozoa
H2_Rhizo_Litter_9_1615	Amoebozoa
H2_Rhizo_Litter_9_1690	Amoebozoa
H2_Rhizo_Litter_9_1706	Fungi
H2_Rhizo_Litter_9_1924	Stramenopiles
H2_Rhizo_Litter_9_3987	Amoebozoa
H2_Rhizo_Litter_9_432	Rhizaria
H2_Rhizo_Litter_9_461	Amoebozoa
H2_Rhizo_Litter_9_4907	Amoebozoa
H2_Rhizo_Litter_9_5564	Amoebozoa
H2_Rhizo_Litter_9_7742	Amoebozoa
H3_Bulk_40_scaffold_14899	Choanoflagellida
H3_Bulk_40_scaffold_9685	Heterolobosea
H3_Bulk_41_scaffold_16141	Euglenozoa
H3_Bulk_41_scaffold_21204	Amoebozoa
H3_Bulk_41_scaffold_8864	Euglenozoa
H3_Bulk_42_scaffold_13428	Amoebozoa
H3_Bulk_42_scaffold_15559	Amoebozoa
H3_Bulk_42_scaffold_15608	Euglenozoa
H3_Bulk_42_scaffold_4868	Amoebozoa
H3_Bulk_42_scaffold_56018	Heterolobosea
H3_Bulk_42_scaffold_8571	Centroheliozoa
H3_Bulk_Litter_16_4701	Amoebozoa
H3_Bulk_Litter_17_scaffold_26933	Heterolobosea
H3_Bulk_Litter_17_scaffold_33972	Amoebozoa
H3_Rhizo_37_scaffold_24940	Amoebozoa
H3_Rhizo_37_scaffold_2552	Amoebozoa
H3_Rhizo_37_scaffold_5793	Amoebozoa
H3_Rhizo_37_scaffold_9314	Amoebozoa
H3_Rhizo_37_scaffold_9761	Amoebozoa
H3_Rhizo_39_scaffold_385	Fungi
H3_Rhizo_39_scaffold_455	Viridiplantae
H3_Rhizo_Litter_13_scaffold_25695	Centroheliozoa
H3_Rhizo_Litter_13_scaffold_30724	Amoebozoa
H3_Rhizo_Litter_13_scaffold_31831	Heterolobosea
H3_Rhizo_Litter_14_scaffold_37588	Amoebozoa
H3_Rhizo_Litter_15_scaffold_3556	Amoebozoa
H4_Bulk_46_scaffold_11573	Euglenozoa
H4_Bulk_46_scaffold_39741	Amoebozoa
H4_Bulk_47_scaffold_14001	Euglenozoa
H4_Bulk_47_scaffold_16069	Euglenozoa
H4_Bulk_47_scaffold_17418	Amoebozoa
H4_Bulk_47_scaffold_17459	Amoebozoa
H4_Bulk_47_scaffold_18254	Amoebozoa
H4_Bulk_47_scaffold_18504	Amoebozoa
H4_Bulk_47_scaffold_18690	Amoebozoa
H4_Bulk_47_scaffold_18982	unknown euks
H4_Bulk_47_scaffold_20028	Amoebozoa
H4_Bulk_47_scaffold_20112	Metazoa
H4_Bulk_47_scaffold_21637	Amoebozoa
H4_Bulk_47_scaffold_21867	unknown euks
H4_Bulk_47_scaffold_23212	Amoebozoa
H4_Bulk_47_scaffold_23511	Metazoa
H4_Bulk_47_scaffold_24588	Amoebozoa
H4_Bulk_47_scaffold_28441	Heterolobosea
H4_Bulk_47_scaffold_30064	Fungi
H4_Bulk_47_scaffold_34500	Rhizaria
H4_Bulk_47_scaffold_43985	Euglenozoa
H4_Bulk_47_scaffold_54572	Amoebozoa
H4_Bulk_47_scaffold_56121	Malawimonadidae
H4_Bulk_47_scaffold_58003	Euglenozoa
H4_Bulk_47_scaffold_60781	Amoebozoa
H4_Bulk_47_scaffold_62840	Fungi
H4_Bulk_47_scaffold_6466	Euglenozoa
H4_Bulk_47_scaffold_65206	Malawimonadidae
H4_Bulk_47_scaffold_66902	Amoebozoa
H4_Bulk_47_scaffold_8335	Centroheliozoa
H4_Bulk_48_scaffold_16801	Euglenozoa
H4_Bulk_48_scaffold_58091	Amoebozoa
H4_Bulk_Litter_22_scaffold_10702	Amoebozoa
H4_Bulk_Litter_22_scaffold_12333	Amoebozoa
H4_Bulk_Litter_23_scaffold_108150	Amoebozoa
H4_Bulk_Litter_23_scaffold_121784	Amoebozoa
H4_Bulk_Litter_23_scaffold_13622	unknown euks
H4_Bulk_Litter_23_scaffold_17858	Rhizaria
H4_Bulk_Litter_23_scaffold_21556	Amoebozoa
H4_Bulk_Litter_23_scaffold_24396	Amoebozoa
H4_Bulk_Litter_23_scaffold_3605	Stramenopiles
H4_Bulk_Litter_23_scaffold_37530	Amoebozoa
H4_Bulk_Litter_23_scaffold_89752	Amoebozoa
H4_Bulk_Litter_24_scaffold_15627	Amoebozoa
H4_Bulk_Litter_24_scaffold_99534	Heterolobosea
H4_Rhizo_43_scaffold_63528	Amoebozoa
H4_Rhizo_44_scaffold_11101	Amoebozoa
H4_Rhizo_44_scaffold_13219	Amoebozoa
H4_Rhizo_44_scaffold_13752	Heterolobosea
H4_Rhizo_44_scaffold_13903	Heterolobosea
H4_Rhizo_44_scaffold_16117	Amoebozoa
H4_Rhizo_44_scaffold_16830	Stramenopiles
H4_Rhizo_44_scaffold_17140	Metazoa
H4_Rhizo_44_scaffold_17319	Fungi
H4_Rhizo_44_scaffold_17658	Amoebozoa
H4_Rhizo_44_scaffold_17780	Fungi
H4_Rhizo_44_scaffold_17964	Euglenozoa
H4_Rhizo_44_scaffold_18305	Amoebozoa
H4_Rhizo_44_scaffold_19147	Amoebozoa
H4_Rhizo_44_scaffold_19239	Euglenozoa
H4_Rhizo_44_scaffold_20145	Amoebozoa
H4_Rhizo_44_scaffold_21046	Rhizaria
H4_Rhizo_44_scaffold_21521	Amoebozoa
H4_Rhizo_44_scaffold_22976	Amoebozoa
H4_Rhizo_44_scaffold_24112	Fungi
H4_Rhizo_44_scaffold_25812	Amoebozoa
H4_Rhizo_44_scaffold_26085	Amoebozoa
H4_Rhizo_44_scaffold_26199	Amoebozoa
H4_Rhizo_44_scaffold_26631	Centroheliozoa
H4_Rhizo_44_scaffold_26740	Amoebozoa
H4_Rhizo_44_scaffold_28109	Amoebozoa
H4_Rhizo_44_scaffold_28325	Alveolata
H4_Rhizo_44_scaffold_29246	Amoebozoa
H4_Rhizo_44_scaffold_32032	Amoebozoa
H4_Rhizo_44_scaffold_33549	Amoebozoa
H4_Rhizo_44_scaffold_34100	Amoebozoa
H4_Rhizo_44_scaffold_3453	Heterolobosea
H4_Rhizo_44_scaffold_3723	Amoebozoa
H4_Rhizo_44_scaffold_41878	Fungi
H4_Rhizo_44_scaffold_4676	Amoebozoa
H4_Rhizo_44_scaffold_4727	Amoebozoa
H4_Rhizo_44_scaffold_5142	Amoebozoa
H4_Rhizo_44_scaffold_53193	Malawimonadidae
H4_Rhizo_44_scaffold_55784	Amoebozoa
H4_Rhizo_44_scaffold_61249	Alveolata
H4_Rhizo_44_scaffold_618	Metazoa
H4_Rhizo_44_scaffold_62307	Malawimonadidae
H4_Rhizo_44_scaffold_80557	Heterolobosea
H4_Rhizo_44_scaffold_8167	Amoebozoa
H4_Rhizo_44_scaffold_8282	Amoebozoa
H4_Rhizo_44_scaffold_84612	Amoebozoa
H4_Rhizo_44_scaffold_84612	Amoebozoa
H4_Rhizo_45_scaffold_17666	Centroheliozoa
H4_Rhizo_45_scaffold_18658	Metazoa
H4_Rhizo_45_scaffold_24933	Amoebozoa
H4_Rhizo_45_scaffold_25306	Euglenozoa
H4_Rhizo_45_scaffold_29723	Fungi
H4_Rhizo_45_scaffold_35356	Amoebozoa
H4_Rhizo_45_scaffold_35650	Amoebozoa
H4_Rhizo_45_scaffold_36307	Amoebozoa
H4_Rhizo_45_scaffold_38373	Amoebozoa
H4_Rhizo_45_scaffold_40140	Metazoa
H4_Rhizo_45_scaffold_5580	Amoebozoa
H4_Rhizo_45_scaffold_58319	Amoebozoa
H4_Rhizo_45_scaffold_67390	Heterolobosea
H4_Rhizo_45_scaffold_67934	Amoebozoa
H4_Rhizo_Litter_19_scaffold_26991	Amoebozoa
H4_Rhizo_Litter_19_scaffold_44123	Amoebozoa
H4_Rhizo_Litter_19_scaffold_92521	Euglenozoa
H4_Rhizo_Litter_21_scaffold_14869	Amoebozoa
H4_Rhizo_Litter_21_scaffold_78551	Heterolobosea
H1_Bulk_Litter_4_scaffold_9808	Stramenopiles
H2_Bulk_Litter_11_23332	Amoebozoa
H2_Rhizo_33_scaffold_31123	Amoebozoa
H1_Rhizo_Litter_1_scaffold_8925	Amoebozoa
H2_Bulk_34_23833	Amoebozoa
H1_Bulk_Litter_6_scaffold_15140	Stramenopiles
H2_Bulk_35_scaffold_20481	Amoebozoa
