## Supplementary Data 4. Proteobacteria rpS3 tree files. for "Metatranscriptomic reconstruction reveals RNA viruses with the potential to shape carbon cycling in soil": Proteo_itolColors.txt

TREE_COLORS
SEPERATOR TAB
DATA
WP_012113708.1	range	#f2e559	Alphaproteobacteria
WP_104517599.1	range	#f2e559	Alphaproteobacteria
WP_057849124.1	range	#f2e559	Alphaproteobacteria
WP_023459516.1	range	#f2e559	Alphaproteobacteria
WP_057843581.1	range	#f2e559	Alphaproteobacteria
WP_023672753.1	range	#f2e559	Alphaproteobacteria
WP_028041108.1	range	#f2e559	Alphaproteobacteria
WP_062554717.1	range	#f2e559	Alphaproteobacteria
WP_107874131.1	range	#f2e559	Alphaproteobacteria
OJX55852.1	range	#f2e559	Alphaproteobacteria
WP_046104454.1	range	#f2e559	Alphaproteobacteria
WP_085088119.1	range	#f2e559	Alphaproteobacteria
WP_047413095.1	range	#f2e559	Alphaproteobacteria
WP_114769214.1	range	#f2e559	Alphaproteobacteria
WP_100417519.1	range	#f2e559	Alphaproteobacteria
WP_092829897.1	range	#f2e559	Alphaproteobacteria
WP_007611608.1	range	#f2e559	Alphaproteobacteria
WP_015928592.1	range	#f2e559	Alphaproteobacteria
WP_027536813.1	range	#f2e559	Alphaproteobacteria
WP_118856453.1	range	#f2e559	Alphaproteobacteria
WP_116458233.1	range	#f2e559	Alphaproteobacteria
WP_013478464.1	range	#f2e559	Alphaproteobacteria
WP_010909278.1	range	#f2e559	Alphaproteobacteria
WP_068022197.1	range	#f2e559	Alphaproteobacteria
WP_007603023.1	range	#f2e559	Alphaproteobacteria
WP_007662751.1	range	#f2e559	Alphaproteobacteria
PZP84303.1	range	#f2e559	Alphaproteobacteria
WP_044425922.1	range	#f2e559	Alphaproteobacteria
WP_011631267.1	range	#f2e559	Alphaproteobacteria
WP_026606361.1	range	#f2e559	Alphaproteobacteria
WP_028969190.1	range	#f2e559	Alphaproteobacteria
OYW82393.1	range	#f2e559	Alphaproteobacteria
WP_116859938.1	range	#f2e559	Alphaproteobacteria
WP_037016921.1	range	#f2e559	Alphaproteobacteria
PST24983.1	range	#f2e559	Alphaproteobacteria
KJS39628.1	range	#f2e559	Alphaproteobacteria
WP_111198649.1	range	#f2e559	Alphaproteobacteria
WP_088560480.1	range	#f2e559	Alphaproteobacteria
WP_074828492.1	range	#f2e559	Alphaproteobacteria
WP_055049077.1	range	#f2e559	Alphaproteobacteria
OJX18297.1	range	#f2e559	Alphaproteobacteria
WP_111470105.1	range	#f2e559	Alphaproteobacteria
WP_110869602.1	range	#f2e559	Alphaproteobacteria
WP_018857109.1	range	#f2e559	Alphaproteobacteria
WP_047030247.1	range	#f2e559	Alphaproteobacteria
WP_003547554.1	range	#f2e559	Alphaproteobacteria
WP_091739035.1	range	#f2e559	Alphaproteobacteria
WP_088152688.1	range	#f2e559	Alphaproteobacteria
WP_066816144.1	range	#f2e559	Alphaproteobacteria
WP_066803638.1	range	#f2e559	Alphaproteobacteria
WP_018900270.1	range	#f2e559	Alphaproteobacteria
WP_046194318.1	range	#f2e559	Alphaproteobacteria
OIN85984.1	range	#f2e559	Alphaproteobacteria
OLB68793.1	range	#f2e559	Alphaproteobacteria
OFW97475.1	range	#f2e559	Alphaproteobacteria
OLD92769.1	range	#f2e559	Alphaproteobacteria
WP_057289728.1	range	#ad8224	Betaproteobacteria
WP_013899635.1	range	#ad8224	Betaproteobacteria
WP_036240339.1	range	#ad8224	Betaproteobacteria
WP_082654738.1	range	#ad8224	Betaproteobacteria
WP_007866518.1	range	#ad8224	Betaproteobacteria
WP_073462822.1	range	#ad8224	Betaproteobacteria
WP_016836032.1	range	#ad8224	Betaproteobacteria
WP_116436329.1	range	#ad8224	Betaproteobacteria
WP_056337585.1	range	#ad8224	Betaproteobacteria
WP_056194248.1	range	#ad8224	Betaproteobacteria
WP_012081244.1	range	#ad8224	Betaproteobacteria
WP_048440977.1	range	#ad8224	Betaproteobacteria
WP_056449179.1	range	#ad8224	Betaproteobacteria
WP_028250944.1	range	#ad8224	Betaproteobacteria
WP_090325859.1	range	#ad8224	Betaproteobacteria
WP_061498174.1	range	#ad8224	Betaproteobacteria
WP_091663822.1	range	#ad8224	Betaproteobacteria
WP_022982226.1	range	#ad8224	Betaproteobacteria
WP_056668518.1	range	#ad8224	Betaproteobacteria
WP_028446084.1	range	#ad8224	Betaproteobacteria
OYU43192.1	range	#ad8224	Betaproteobacteria
WP_087495488.1	range	#ad8224	Betaproteobacteria
WP_050715125.1	range	#ad8224	Betaproteobacteria
WP_092718261.1	range	#ad8224	Betaproteobacteria
OGB22564.1	range	#ad8224	Betaproteobacteria
WP_090192444.1	range	#ad8224	Betaproteobacteria
WP_066879988.1	range	#ad8224	Betaproteobacteria
WP_055893802.1	range	#ad8224	Betaproteobacteria
WP_091877205.1	range	#ad8224	Betaproteobacteria
WP_108500139.1	range	#ad8224	Betaproteobacteria
WP_106560606.1	range	#ad8224	Betaproteobacteria
WP_056809657.1	range	#ad8224	Betaproteobacteria
WP_056473120.1	range	#ad8224	Betaproteobacteria
WP_106756347.1	range	#ad8224	Betaproteobacteria
WP_085749136.1	range	#ad8224	Betaproteobacteria
WP_092434637.1	range	#ad8224	Betaproteobacteria
WP_108441487.1	range	#ad8224	Betaproteobacteria
WP_107869959.1	range	#ad8224	Betaproteobacteria
WP_027102396.1	range	#ad8224	Betaproteobacteria
PZP28251.1	range	#ad8224	Betaproteobacteria
ODN62830.1	range	#ad8224	Betaproteobacteria
WP_036208959.1	range	#ad8224	Betaproteobacteria
WP_042578709.1	range	#ad8224	Betaproteobacteria
WP_054020374.1	range	#ad8224	Betaproteobacteria
WP_093443824.1	range	#ad8224	Betaproteobacteria
WP_092130382.1	range	#ad8224	Betaproteobacteria
OGS90595.1	range	#ad8224	Betaproteobacteria
WP_076593036.1	range	#ad8224	Betaproteobacteria
WP_036172194.1	range	#ad8224	Betaproteobacteria
WP_050409765.1	range	#ad8224	Betaproteobacteria
WP_088710708.1	range	#ad8224	Betaproteobacteria
WP_112990601.1	range	#ad8224	Betaproteobacteria
WP_020070582.1	range	#ad8224	Betaproteobacteria
WP_027016410.1	range	#ad8224	Betaproteobacteria
OQW87528.1	range	#ad8224	Betaproteobacteria
WP_040039184.1	range	#ad8224	Betaproteobacteria
WP_027867256.1	range	#ad8224	Betaproteobacteria
WP_110012320.1	range	#ad8224	Betaproteobacteria
WP_056929415.1	range	#ad8224	Betaproteobacteria
WP_078034746.1	range	#ad8224	Betaproteobacteria
CUI06801.1	range	#ad8224	Betaproteobacteria
WP_099793519.1	range	#ad8224	Betaproteobacteria
WP_094442956.1	range	#ad8224	Betaproteobacteria
OGB07062.1	range	#ad8224	Betaproteobacteria
WP_095530129.1	range	#ad8224	Betaproteobacteria
OYT98037.1	range	#ad8224	Betaproteobacteria
WP_015867665.1	range	#ad8224	Betaproteobacteria
WP_013543940.1	range	#ad8224	Betaproteobacteria
WP_011481234.1	range	#ad8224	Betaproteobacteria
WP_089400494.1	range	#ad8224	Betaproteobacteria
OYT89386.1	range	#ad8224	Betaproteobacteria
WP_019657677.1	range	#ad8224	Betaproteobacteria
OLC68963.1	range	#ad8224	Betaproteobacteria
WP_012829097.1	range	#b2cc5d	Deltaproteobacteria
WP_059437903.1	range	#b2cc5d	Deltaproteobacteria
WP_050725876.1	range	#b2cc5d	Deltaproteobacteria
WP_088740534.1	range	#b2cc5d	Deltaproteobacteria
WP_002614768.1	range	#b2cc5d	Deltaproteobacteria
WP_039646489.1	range	#b2cc5d	Deltaproteobacteria
WP_002625383.1	range	#b2cc5d	Deltaproteobacteria
KPK13259.1	range	#b2cc5d	Deltaproteobacteria
WP_002633602.1	range	#b2cc5d	Deltaproteobacteria
OJY21137.1	range	#b2cc5d	Deltaproteobacteria
AKU93545.1	range	#b2cc5d	Deltaproteobacteria
WP_053237585.1	range	#b2cc5d	Deltaproteobacteria
RII25883.1	range	#b2cc5d	Deltaproteobacteria
WP_011938002.1	range	#b2cc5d	Deltaproteobacteria
OGU00305.1	range	#b2cc5d	Deltaproteobacteria
WP_015838547.1	range	#b2cc5d	Deltaproteobacteria
OGR30713.1	range	#b2cc5d	Deltaproteobacteria
WP_093515799.1	range	#b2cc5d	Deltaproteobacteria
OLC78235.1	range	#b2cc5d	Deltaproteobacteria
OGQ11584.1	range	#b2cc5d	Deltaproteobacteria
WP_012486368.1	range	#ffa500	Gammaproteobacteria
WP_018718888.1	range	#ffa500	Gammaproteobacteria
WP_066919317.1	range	#ffa500	Gammaproteobacteria
WP_026472339.1	range	#ffa500	Gammaproteobacteria
WP_116808891.1	range	#ffa500	Gammaproteobacteria
KPZ27905.1	range	#ffa500	Gammaproteobacteria
WP_036115478.1	range	#ffa500	Gammaproteobacteria
WP_036167748.1	range	#ffa500	Gammaproteobacteria
WP_046967251.1	range	#ffa500	Gammaproteobacteria
WP_062153789.1	range	#ffa500	Gammaproteobacteria
WP_096722765.1	range	#ffa500	Gammaproteobacteria
WP_024778328.1	range	#ffa500	Gammaproteobacteria
OLB13840.1	range	#ffa500	Gammaproteobacteria
PIS10314.1	range	#ad009c	Oligoflexia
WP_015470611.1	range	#ad009c	Oligoflexia
PIP92692.1	range	#ad009c	Oligoflexia
OFZ75894.1	range	#ad009c	Oligoflexia
SME88933.1	range	#ad009c	Oligoflexia
AEM48781.1	range	#48ff00	Acidithiobacillia
OCX84477.1	range	#48ff00	Acidithiobacillia
WP_028989821.1	range	#48ff00	Acidithiobacillia
OFC38737.1	range	#48ff00	Acidithiobacillia
ADG92770.1	range	#009dff	Epsilonproteobacteria
ACZ12977.1	range	#009dff	Epsilonproteobacteria
EMH40854.1	range	#009dff	Epsilonproteobacteria
EAL53271.1	range	#009dff	Epsilonproteobacteria
ACM93147.1	range	#009dff	Epsilonproteobacteria
WP_055423437.1	range	#ff8ed0	Hydrogenophilalia
WP_028874992.1	range	#ff8ed0	Hydrogenophilalia
PJB05995.1	range	#ff8ed0	Hydrogenophilalia
PIQ10534.1	range	#ff8ed0	Hydrogenophilalia
OYZ04512.1	range	#ff8ed0	Hydrogenophilalia
H1_Bulk_29_scaffold_1072_3	range	#b5b5b5	myseqs
H1_Bulk_29_scaffold_10884_1	range	#b5b5b5	myseqs
H1_Bulk_29_scaffold_12259_5	range	#b5b5b5	myseqs
H1_Bulk_29_scaffold_13855_2	range	#b5b5b5	myseqs
H1_Bulk_29_scaffold_14392_1	range	#b5b5b5	myseqs
H1_Bulk_29_scaffold_14459_4	range	#b5b5b5	myseqs
H1_Bulk_29_scaffold_15315_1	range	#b5b5b5	myseqs
H1_Bulk_29_scaffold_25510_4	range	#b5b5b5	myseqs
H1_Bulk_29_scaffold_25823_1	range	#b5b5b5	myseqs
H1_Bulk_29_scaffold_396_7	range	#b5b5b5	myseqs
H1_Bulk_29_scaffold_45_2	range	#b5b5b5	myseqs
H1_Bulk_29_scaffold_7313_2	range	#b5b5b5	myseqs
H1_Bulk_29_scaffold_8659_1	range	#b5b5b5	myseqs
H1_Bulk_30_scaffold_10682_1	range	#b5b5b5	myseqs
H1_Bulk_30_scaffold_11738_1	range	#b5b5b5	myseqs
H1_Bulk_30_scaffold_16394_3	range	#b5b5b5	myseqs
H1_Bulk_30_scaffold_17002_4	range	#b5b5b5	myseqs
H1_Bulk_30_scaffold_18435_2	range	#b5b5b5	myseqs
H1_Bulk_30_scaffold_20775_2	range	#b5b5b5	myseqs
H1_Bulk_30_scaffold_2630_1	range	#b5b5b5	myseqs
H1_Bulk_30_scaffold_9855_4	range	#b5b5b5	myseqs
H1_Bulk_Litter_4_scaffold_108_7	range	#b5b5b5	myseqs
H1_Bulk_Litter_4_scaffold_11203_1	range	#b5b5b5	myseqs
H1_Bulk_Litter_4_scaffold_1288_7	range	#b5b5b5	myseqs
H1_Bulk_Litter_4_scaffold_13077_1	range	#b5b5b5	myseqs
H1_Bulk_Litter_4_scaffold_14622_4	range	#b5b5b5	myseqs
H1_Bulk_Litter_4_scaffold_1658_1	range	#b5b5b5	myseqs
H1_Bulk_Litter_4_scaffold_1807_4	range	#b5b5b5	myseqs
H1_Bulk_Litter_4_scaffold_3698_1	range	#b5b5b5	myseqs
H1_Bulk_Litter_4_scaffold_99_5	range	#b5b5b5	myseqs
H1_Bulk_Litter_5_scaffold_1052_7	range	#b5b5b5	myseqs
H1_Bulk_Litter_5_scaffold_10799_5	range	#b5b5b5	myseqs
H1_Bulk_Litter_5_scaffold_10863_1	range	#b5b5b5	myseqs
H1_Bulk_Litter_5_scaffold_11603_2	range	#b5b5b5	myseqs
H1_Bulk_Litter_5_scaffold_1190_1	range	#b5b5b5	myseqs
H1_Bulk_Litter_5_scaffold_12213_4	range	#b5b5b5	myseqs
H1_Bulk_Litter_5_scaffold_14572_2	range	#b5b5b5	myseqs
H1_Bulk_Litter_5_scaffold_16974_2	range	#b5b5b5	myseqs
H1_Bulk_Litter_5_scaffold_19331_3	range	#b5b5b5	myseqs
H1_Bulk_Litter_5_scaffold_2100_7	range	#b5b5b5	myseqs
H1_Bulk_Litter_5_scaffold_24078_3	range	#b5b5b5	myseqs
H1_Bulk_Litter_5_scaffold_25707_2	range	#b5b5b5	myseqs
H1_Bulk_Litter_5_scaffold_26_9	range	#b5b5b5	myseqs
H1_Bulk_Litter_5_scaffold_2608_4	range	#b5b5b5	myseqs
H1_Bulk_Litter_5_scaffold_2780_4	range	#b5b5b5	myseqs
H1_Bulk_Litter_5_scaffold_402_7	range	#b5b5b5	myseqs
H1_Bulk_Litter_5_scaffold_48_6	range	#b5b5b5	myseqs
H1_Bulk_Litter_5_scaffold_5682_6	range	#b5b5b5	myseqs
H1_Bulk_Litter_5_scaffold_619_10	range	#b5b5b5	myseqs
H1_Bulk_Litter_5_scaffold_6599_1	range	#b5b5b5	myseqs
H1_Bulk_Litter_5_scaffold_6642_2	range	#b5b5b5	myseqs
H1_Bulk_Litter_5_scaffold_9247_1	range	#b5b5b5	myseqs
H1_Bulk_Litter_6_scaffold_15845_4	range	#b5b5b5	myseqs
H1_Bulk_Litter_6_scaffold_195_2	range	#b5b5b5	myseqs
H1_Bulk_Litter_6_scaffold_5_15	range	#b5b5b5	myseqs
H1_Bulk_Litter_6_scaffold_5264_2	range	#b5b5b5	myseqs
H1_Bulk_Litter_6_scaffold_6454_1	range	#b5b5b5	myseqs
H1_Bulk_Litter_6_scaffold_9521_1	range	#b5b5b5	myseqs
H1_Rhizo_25_scaffold_10051_1	range	#b5b5b5	myseqs
H1_Rhizo_25_scaffold_11802_5	range	#b5b5b5	myseqs
H1_Rhizo_25_scaffold_13297_3	range	#b5b5b5	myseqs
H1_Rhizo_25_scaffold_14175_2	range	#b5b5b5	myseqs
H1_Rhizo_25_scaffold_148_7	range	#b5b5b5	myseqs
H1_Rhizo_25_scaffold_1590_1	range	#b5b5b5	myseqs
H1_Rhizo_25_scaffold_27422_3	range	#b5b5b5	myseqs
H1_Rhizo_25_scaffold_28051_1	range	#b5b5b5	myseqs
H1_Rhizo_25_scaffold_28284_2	range	#b5b5b5	myseqs
H1_Rhizo_25_scaffold_30523_1	range	#b5b5b5	myseqs
H1_Rhizo_25_scaffold_426_8	range	#b5b5b5	myseqs
H1_Rhizo_25_scaffold_5184_6	range	#b5b5b5	myseqs
H1_Rhizo_25_scaffold_5428_1	range	#b5b5b5	myseqs
H1_Rhizo_25_scaffold_596_7	range	#b5b5b5	myseqs
H1_Rhizo_25_scaffold_70_15	range	#b5b5b5	myseqs
H1_Rhizo_25_scaffold_7772_4	range	#b5b5b5	myseqs
H1_Rhizo_26_FD_scaffold_13395_1	range	#b5b5b5	myseqs
H1_Rhizo_26_FD_scaffold_1475_3	range	#b5b5b5	myseqs
H1_Rhizo_26_FD_scaffold_19220_4	range	#b5b5b5	myseqs
H1_Rhizo_26_FD_scaffold_23720_2	range	#b5b5b5	myseqs
H1_Rhizo_26_FD_scaffold_28113_3	range	#b5b5b5	myseqs
H1_Rhizo_26_FD_scaffold_28302_2	range	#b5b5b5	myseqs
H1_Rhizo_26_FD_scaffold_6323_4	range	#b5b5b5	myseqs
H1_Rhizo_26_FD_scaffold_8_8	range	#b5b5b5	myseqs
H1_Rhizo_26_FD_scaffold_8_9	range	#b5b5b5	myseqs
H1_Rhizo_26_FD_scaffold_85_7	range	#b5b5b5	myseqs
H1_Rhizo_26_FD_scaffold_901_8	range	#b5b5b5	myseqs
H1_Rhizo_27_scaffold_13_9	range	#b5b5b5	myseqs
H1_Rhizo_27_scaffold_15_21	range	#b5b5b5	myseqs
H1_Rhizo_27_scaffold_16266_1	range	#b5b5b5	myseqs
H1_Rhizo_27_scaffold_20_15	range	#b5b5b5	myseqs
H1_Rhizo_27_scaffold_23806_1	range	#b5b5b5	myseqs
H1_Rhizo_27_scaffold_2472_5	range	#b5b5b5	myseqs
H1_Rhizo_27_scaffold_280_4	range	#b5b5b5	myseqs
H1_Rhizo_27_scaffold_4089_3	range	#b5b5b5	myseqs
H1_Rhizo_27_scaffold_8823_4	range	#b5b5b5	myseqs
H1_Rhizo_Litter_1_scaffold_10218_3	range	#b5b5b5	myseqs
H1_Rhizo_Litter_1_scaffold_11335_5	range	#b5b5b5	myseqs
H1_Rhizo_Litter_1_scaffold_1227_6	range	#b5b5b5	myseqs
H1_Rhizo_Litter_1_scaffold_3071_4	range	#b5b5b5	myseqs
H1_Rhizo_Litter_1_scaffold_338_7	range	#b5b5b5	myseqs
H1_Rhizo_Litter_1_scaffold_390_13	range	#b5b5b5	myseqs
H1_Rhizo_Litter_1_scaffold_6275_7	range	#b5b5b5	myseqs
H1_Rhizo_Litter_1_scaffold_68_5	range	#b5b5b5	myseqs
H1_Rhizo_Litter_1_scaffold_7639_1	range	#b5b5b5	myseqs
H1_Rhizo_Litter_1_scaffold_8_24	range	#b5b5b5	myseqs
H1_Rhizo_Litter_1_scaffold_957_4	range	#b5b5b5	myseqs
H1_Rhizo_Litter_3_13391_1	range	#b5b5b5	myseqs
H1_Rhizo_Litter_3_1716_1	range	#b5b5b5	myseqs
H1_Rhizo_Litter_3_2009_2	range	#b5b5b5	myseqs
H1_Rhizo_Litter_3_25040_1	range	#b5b5b5	myseqs
H1_Rhizo_Litter_3_28931_3	range	#b5b5b5	myseqs
H1_Rhizo_Litter_3_4586_1	range	#b5b5b5	myseqs
H1_Rhizo_Litter_3_51802_4	range	#b5b5b5	myseqs
H1_Rhizo_Litter_3_585_2	range	#b5b5b5	myseqs
H1_Rhizo_Litter_3_6333_1	range	#b5b5b5	myseqs
H1_Rhizo_Litter_3_6493_4	range	#b5b5b5	myseqs
H2_Bulk_34_12408_4	range	#b5b5b5	myseqs
H2_Bulk_34_14972_4	range	#b5b5b5	myseqs
H2_Bulk_34_16884_1	range	#b5b5b5	myseqs
H2_Bulk_34_19050_3	range	#b5b5b5	myseqs
H2_Bulk_34_19923_4	range	#b5b5b5	myseqs
H2_Bulk_34_23824_3	range	#b5b5b5	myseqs
H2_Bulk_34_3839_4	range	#b5b5b5	myseqs
H2_Bulk_34_4374_2	range	#b5b5b5	myseqs
H2_Bulk_34_7067_4	range	#b5b5b5	myseqs
H2_Bulk_35_scaffold_14864_3	range	#b5b5b5	myseqs
H2_Bulk_35_scaffold_327_7	range	#b5b5b5	myseqs
H2_Bulk_35_scaffold_3841_5	range	#b5b5b5	myseqs
H2_Bulk_35_scaffold_5422_3	range	#b5b5b5	myseqs
H2_Bulk_35_scaffold_65_8	range	#b5b5b5	myseqs
H2_Bulk_36_scaffold_3494_1	range	#b5b5b5	myseqs
H2_Bulk_36_scaffold_4253_2	range	#b5b5b5	myseqs
H2_Bulk_36_scaffold_6515_2	range	#b5b5b5	myseqs
H2_Bulk_36_scaffold_8194_4	range	#b5b5b5	myseqs
H2_Bulk_36_scaffold_8678_2	range	#b5b5b5	myseqs
H2_Bulk_Litter_10_scaffold_12350_1	range	#b5b5b5	myseqs
H2_Bulk_Litter_10_scaffold_16859_1	range	#b5b5b5	myseqs
H2_Bulk_Litter_10_scaffold_18709_2	range	#b5b5b5	myseqs
H2_Bulk_Litter_10_scaffold_260_2	range	#b5b5b5	myseqs
H2_Bulk_Litter_10_scaffold_5190_5	range	#b5b5b5	myseqs
H2_Bulk_Litter_10_scaffold_5389_1	range	#b5b5b5	myseqs
H2_Bulk_Litter_11_11918_4	range	#b5b5b5	myseqs
H2_Bulk_Litter_11_27085_1	range	#b5b5b5	myseqs
H2_Bulk_Litter_11_4521_1	range	#b5b5b5	myseqs
H2_Bulk_Litter_11_6_8	range	#b5b5b5	myseqs
H2_Bulk_Litter_11_632_1	range	#b5b5b5	myseqs
H2_Bulk_Litter_11_9407_2	range	#b5b5b5	myseqs
H2_Bulk_Litter_12_scaffold_19864_4	range	#b5b5b5	myseqs
H2_Bulk_Litter_12_scaffold_21468_2	range	#b5b5b5	myseqs
H2_Bulk_Litter_12_scaffold_28139_1	range	#b5b5b5	myseqs
H2_Bulk_Litter_12_scaffold_4085_7	range	#b5b5b5	myseqs
H2_Bulk_Litter_12_scaffold_5176_5	range	#b5b5b5	myseqs
H2_Bulk_Litter_12_scaffold_5176_6	range	#b5b5b5	myseqs
H2_Bulk_Litter_12_scaffold_6282_1	range	#b5b5b5	myseqs
H2_Bulk_Litter_12_scaffold_96_20	range	#b5b5b5	myseqs
H2_Bulk_Litter_50_scaffold_5172_2	range	#b5b5b5	myseqs
H2_Rhizo_31_scaffold_12724_4	range	#b5b5b5	myseqs
H2_Rhizo_31_scaffold_15304_2	range	#b5b5b5	myseqs
H2_Rhizo_31_scaffold_18952_3	range	#b5b5b5	myseqs
H2_Rhizo_31_scaffold_22115_1	range	#b5b5b5	myseqs
H2_Rhizo_31_scaffold_24528_3	range	#b5b5b5	myseqs
H2_Rhizo_31_scaffold_25110_3	range	#b5b5b5	myseqs
H2_Rhizo_31_scaffold_25957_3	range	#b5b5b5	myseqs
H2_Rhizo_31_scaffold_7180_4	range	#b5b5b5	myseqs
H2_Rhizo_31_scaffold_7740_7	range	#b5b5b5	myseqs
H2_Rhizo_32_scaffold_13746_3	range	#b5b5b5	myseqs
H2_Rhizo_32_scaffold_18510_2	range	#b5b5b5	myseqs
H2_Rhizo_32_scaffold_2086_2	range	#b5b5b5	myseqs
H2_Rhizo_32_scaffold_27223_1	range	#b5b5b5	myseqs
H2_Rhizo_33_scaffold_10530_4	range	#b5b5b5	myseqs
H2_Rhizo_33_scaffold_10530_5	range	#b5b5b5	myseqs
H2_Rhizo_33_scaffold_11659_4	range	#b5b5b5	myseqs
H2_Rhizo_33_scaffold_25816_2	range	#b5b5b5	myseqs
H2_Rhizo_33_scaffold_26794_2	range	#b5b5b5	myseqs
H2_Rhizo_33_scaffold_30254_4	range	#b5b5b5	myseqs
H2_Rhizo_33_scaffold_30337_3	range	#b5b5b5	myseqs
H2_Rhizo_33_scaffold_7935_4	range	#b5b5b5	myseqs
H2_Rhizo_Litter_49_scaffold_1061_7	range	#b5b5b5	myseqs
H2_Rhizo_Litter_49_scaffold_14977_4	range	#b5b5b5	myseqs
H2_Rhizo_Litter_49_scaffold_1564_7	range	#b5b5b5	myseqs
H2_Rhizo_Litter_49_scaffold_1730_7	range	#b5b5b5	myseqs
H2_Rhizo_Litter_49_scaffold_218_1	range	#b5b5b5	myseqs
H2_Rhizo_Litter_49_scaffold_22427_1	range	#b5b5b5	myseqs
H2_Rhizo_Litter_49_scaffold_23689_3	range	#b5b5b5	myseqs
H2_Rhizo_Litter_49_scaffold_27861_1	range	#b5b5b5	myseqs
H2_Rhizo_Litter_49_scaffold_3464_2	range	#b5b5b5	myseqs
H2_Rhizo_Litter_49_scaffold_36872_5	range	#b5b5b5	myseqs
H2_Rhizo_Litter_49_scaffold_37686_1	range	#b5b5b5	myseqs
H2_Rhizo_Litter_49_scaffold_39092_4	range	#b5b5b5	myseqs
H2_Rhizo_Litter_49_scaffold_40291_1	range	#b5b5b5	myseqs
H2_Rhizo_Litter_49_scaffold_44998_1	range	#b5b5b5	myseqs
H2_Rhizo_Litter_49_scaffold_45717_3	range	#b5b5b5	myseqs
H2_Rhizo_Litter_49_scaffold_47627_2	range	#b5b5b5	myseqs
H2_Rhizo_Litter_49_scaffold_57866_1	range	#b5b5b5	myseqs
H2_Rhizo_Litter_49_scaffold_61196_1	range	#b5b5b5	myseqs
H2_Rhizo_Litter_49_scaffold_66883_1	range	#b5b5b5	myseqs
H2_Rhizo_Litter_49_scaffold_6961_6	range	#b5b5b5	myseqs
H2_Rhizo_Litter_49_scaffold_71064_4	range	#b5b5b5	myseqs
H2_Rhizo_Litter_49_scaffold_75038_2	range	#b5b5b5	myseqs
H2_Rhizo_Litter_49_scaffold_782_3	range	#b5b5b5	myseqs
H2_Rhizo_Litter_49_scaffold_924_1	range	#b5b5b5	myseqs
H2_Rhizo_Litter_7_scaffold_10583_1	range	#b5b5b5	myseqs
H2_Rhizo_Litter_7_scaffold_3112_3	range	#b5b5b5	myseqs
H2_Rhizo_Litter_7_scaffold_5000_4	range	#b5b5b5	myseqs
H2_Rhizo_Litter_7_scaffold_6134_1	range	#b5b5b5	myseqs
H2_Rhizo_Litter_7_scaffold_71818_5	range	#b5b5b5	myseqs
H2_Rhizo_Litter_8_scaffold_1024_4	range	#b5b5b5	myseqs
H2_Rhizo_Litter_8_scaffold_17979_4	range	#b5b5b5	myseqs
H2_Rhizo_Litter_8_scaffold_1947_1	range	#b5b5b5	myseqs
H2_Rhizo_Litter_8_scaffold_22087_1	range	#b5b5b5	myseqs
H2_Rhizo_Litter_8_scaffold_22520_4	range	#b5b5b5	myseqs
H2_Rhizo_Litter_8_scaffold_2907_4	range	#b5b5b5	myseqs
H2_Rhizo_Litter_8_scaffold_45644_3	range	#b5b5b5	myseqs
H2_Rhizo_Litter_9_579_1	range	#b5b5b5	myseqs
H3_Bulk_40_scaffold_1224_6	range	#b5b5b5	myseqs
H3_Bulk_40_scaffold_13286_4	range	#b5b5b5	myseqs
H3_Bulk_40_scaffold_13488_4	range	#b5b5b5	myseqs
H3_Bulk_40_scaffold_15046_4	range	#b5b5b5	myseqs
H3_Bulk_40_scaffold_1628_5	range	#b5b5b5	myseqs
H3_Bulk_40_scaffold_18934_2	range	#b5b5b5	myseqs
H3_Bulk_40_scaffold_19726_2	range	#b5b5b5	myseqs
H3_Bulk_40_scaffold_20983_4	range	#b5b5b5	myseqs
H3_Bulk_40_scaffold_23627_1	range	#b5b5b5	myseqs
H3_Bulk_40_scaffold_41850_2	range	#b5b5b5	myseqs
H3_Bulk_40_scaffold_5261_3	range	#b5b5b5	myseqs
H3_Bulk_40_scaffold_754_9	range	#b5b5b5	myseqs
H3_Bulk_40_scaffold_8779_4	range	#b5b5b5	myseqs
H3_Bulk_40_scaffold_9375_4	range	#b5b5b5	myseqs
H3_Bulk_41_scaffold_14747_1	range	#b5b5b5	myseqs
H3_Bulk_41_scaffold_17814_4	range	#b5b5b5	myseqs
H3_Bulk_41_scaffold_19614_1	range	#b5b5b5	myseqs
H3_Bulk_41_scaffold_19620_4	range	#b5b5b5	myseqs
H3_Bulk_41_scaffold_22757_1	range	#b5b5b5	myseqs
H3_Bulk_41_scaffold_22757_2	range	#b5b5b5	myseqs
H3_Bulk_41_scaffold_26612_1	range	#b5b5b5	myseqs
H3_Bulk_41_scaffold_28325_3	range	#b5b5b5	myseqs
H3_Bulk_41_scaffold_40154_1	range	#b5b5b5	myseqs
H3_Bulk_41_scaffold_497_1	range	#b5b5b5	myseqs
H3_Bulk_42_scaffold_10_8	range	#b5b5b5	myseqs
H3_Bulk_42_scaffold_10283_1	range	#b5b5b5	myseqs
H3_Bulk_42_scaffold_1265_1	range	#b5b5b5	myseqs
H3_Bulk_42_scaffold_16516_2	range	#b5b5b5	myseqs
H3_Bulk_42_scaffold_2643_2	range	#b5b5b5	myseqs
H3_Bulk_42_scaffold_4023_1	range	#b5b5b5	myseqs
H3_Bulk_Litter_16_1019_6	range	#b5b5b5	myseqs
H3_Bulk_Litter_16_13911_4	range	#b5b5b5	myseqs
H3_Bulk_Litter_16_16040_1	range	#b5b5b5	myseqs
H3_Bulk_Litter_16_16596_3	range	#b5b5b5	myseqs
H3_Bulk_Litter_16_17388_1	range	#b5b5b5	myseqs
H3_Bulk_Litter_16_17935_1	range	#b5b5b5	myseqs
H3_Bulk_Litter_16_20036_3	range	#b5b5b5	myseqs
H3_Bulk_Litter_16_2665_5	range	#b5b5b5	myseqs
H3_Bulk_Litter_16_3269_4	range	#b5b5b5	myseqs
H3_Bulk_Litter_16_40893_1	range	#b5b5b5	myseqs
H3_Bulk_Litter_16_40893_2	range	#b5b5b5	myseqs
H3_Bulk_Litter_16_4403_5	range	#b5b5b5	myseqs
H3_Bulk_Litter_17_scaffold_13567_1	range	#b5b5b5	myseqs
H3_Bulk_Litter_17_scaffold_14268_1	range	#b5b5b5	myseqs
H3_Bulk_Litter_17_scaffold_14363_3	range	#b5b5b5	myseqs
H3_Bulk_Litter_17_scaffold_15493_1	range	#b5b5b5	myseqs
H3_Bulk_Litter_17_scaffold_15550_1	range	#b5b5b5	myseqs
H3_Bulk_Litter_17_scaffold_179_4	range	#b5b5b5	myseqs
H3_Bulk_Litter_17_scaffold_21127_1	range	#b5b5b5	myseqs
H3_Bulk_Litter_17_scaffold_21793_1	range	#b5b5b5	myseqs
H3_Bulk_Litter_17_scaffold_22308_1	range	#b5b5b5	myseqs
H3_Bulk_Litter_17_scaffold_22584_1	range	#b5b5b5	myseqs
H3_Bulk_Litter_17_scaffold_27263_1	range	#b5b5b5	myseqs
H3_Bulk_Litter_17_scaffold_27969_2	range	#b5b5b5	myseqs
H3_Bulk_Litter_17_scaffold_29_23	range	#b5b5b5	myseqs
H3_Bulk_Litter_17_scaffold_30599_1	range	#b5b5b5	myseqs
H3_Bulk_Litter_17_scaffold_30823_1	range	#b5b5b5	myseqs
H3_Bulk_Litter_17_scaffold_329_15	range	#b5b5b5	myseqs
H3_Bulk_Litter_17_scaffold_34_21	range	#b5b5b5	myseqs
H3_Bulk_Litter_17_scaffold_3461_1	range	#b5b5b5	myseqs
H3_Bulk_Litter_17_scaffold_34615_2	range	#b5b5b5	myseqs
H3_Bulk_Litter_17_scaffold_37120_2	range	#b5b5b5	myseqs
H3_Bulk_Litter_17_scaffold_407_9	range	#b5b5b5	myseqs
H3_Bulk_Litter_17_scaffold_44_15	range	#b5b5b5	myseqs
H3_Bulk_Litter_17_scaffold_5803_1	range	#b5b5b5	myseqs
H3_Bulk_Litter_17_scaffold_651_2	range	#b5b5b5	myseqs
H3_Bulk_Litter_17_scaffold_6551_9	range	#b5b5b5	myseqs
H3_Bulk_Litter_17_scaffold_699_1	range	#b5b5b5	myseqs
H3_Rhizo_37_scaffold_1366_4	range	#b5b5b5	myseqs
H3_Rhizo_37_scaffold_13917_3	range	#b5b5b5	myseqs
H3_Rhizo_37_scaffold_1907_2	range	#b5b5b5	myseqs
H3_Rhizo_37_scaffold_2311_6	range	#b5b5b5	myseqs
H3_Rhizo_Litter_13_scaffold_13157_4	range	#b5b5b5	myseqs
H3_Rhizo_Litter_13_scaffold_14183_2	range	#b5b5b5	myseqs
H3_Rhizo_Litter_13_scaffold_3486_4	range	#b5b5b5	myseqs
H3_Rhizo_Litter_14_scaffold_10690_1	range	#b5b5b5	myseqs
H3_Rhizo_Litter_14_scaffold_18019_1	range	#b5b5b5	myseqs
H3_Rhizo_Litter_14_scaffold_19978_6	range	#b5b5b5	myseqs
H3_Rhizo_Litter_14_scaffold_20440_2	range	#b5b5b5	myseqs
H3_Rhizo_Litter_15_scaffold_14225_2	range	#b5b5b5	myseqs
H3_Rhizo_Litter_15_scaffold_32_19	range	#b5b5b5	myseqs
H4_Bulk_46_scaffold_39158_1	range	#b5b5b5	myseqs
H4_Bulk_46_scaffold_44765_2	range	#b5b5b5	myseqs
H4_Bulk_46_scaffold_45191_1	range	#b5b5b5	myseqs
H4_Bulk_46_scaffold_68659_3	range	#b5b5b5	myseqs
H4_Bulk_46_scaffold_9323_1	range	#b5b5b5	myseqs
H4_Bulk_47_scaffold_14572_1	range	#b5b5b5	myseqs
H4_Bulk_47_scaffold_37858_4	range	#b5b5b5	myseqs
H4_Bulk_47_scaffold_4489_2	range	#b5b5b5	myseqs
H4_Bulk_48_scaffold_102831_3	range	#b5b5b5	myseqs
H4_Bulk_48_scaffold_18178_2	range	#b5b5b5	myseqs
H4_Bulk_48_scaffold_20462_1	range	#b5b5b5	myseqs
H4_Bulk_48_scaffold_21003_2	range	#b5b5b5	myseqs
H4_Bulk_48_scaffold_32516_1	range	#b5b5b5	myseqs
H4_Bulk_Litter_22_scaffold_21681_4	range	#b5b5b5	myseqs
H4_Bulk_Litter_22_scaffold_43477_4	range	#b5b5b5	myseqs
H4_Bulk_Litter_22_scaffold_5212_1	range	#b5b5b5	myseqs
H4_Bulk_Litter_23_scaffold_14914_2	range	#b5b5b5	myseqs
H4_Bulk_Litter_23_scaffold_17691_1	range	#b5b5b5	myseqs
H4_Bulk_Litter_23_scaffold_6232_4	range	#b5b5b5	myseqs
H4_Bulk_Litter_24_scaffold_33607_1	range	#b5b5b5	myseqs
H4_Bulk_Litter_24_scaffold_39784_4	range	#b5b5b5	myseqs
H4_Rhizo_43_scaffold_14553_4	range	#b5b5b5	myseqs
H4_Rhizo_43_scaffold_17566_1	range	#b5b5b5	myseqs
H4_Rhizo_43_scaffold_17566_2	range	#b5b5b5	myseqs
H4_Rhizo_43_scaffold_23203_2	range	#b5b5b5	myseqs
H4_Rhizo_43_scaffold_31_11	range	#b5b5b5	myseqs
H4_Rhizo_43_scaffold_3459_2	range	#b5b5b5	myseqs
H4_Rhizo_43_scaffold_6545_1	range	#b5b5b5	myseqs
H4_Rhizo_43_scaffold_7707_1	range	#b5b5b5	myseqs
H4_Rhizo_43_scaffold_8688_3	range	#b5b5b5	myseqs
H4_Rhizo_43_scaffold_9_9	range	#b5b5b5	myseqs
H4_Rhizo_43_scaffold_93408_2	range	#b5b5b5	myseqs
H4_Rhizo_43_scaffold_93408_3	range	#b5b5b5	myseqs
H4_Rhizo_44_scaffold_14848_1	range	#b5b5b5	myseqs
H4_Rhizo_44_scaffold_16338_3	range	#b5b5b5	myseqs
H4_Rhizo_44_scaffold_20482_1	range	#b5b5b5	myseqs
H4_Rhizo_44_scaffold_24687_2	range	#b5b5b5	myseqs
H4_Rhizo_44_scaffold_25686_1	range	#b5b5b5	myseqs
H4_Rhizo_44_scaffold_6_15	range	#b5b5b5	myseqs
H4_Rhizo_45_scaffold_21994_1	range	#b5b5b5	myseqs
H4_Rhizo_45_scaffold_26010_1	range	#b5b5b5	myseqs
H4_Rhizo_45_scaffold_29713_4	range	#b5b5b5	myseqs
H4_Rhizo_45_scaffold_29858_1	range	#b5b5b5	myseqs
H4_Rhizo_45_scaffold_3160_4	range	#b5b5b5	myseqs
H4_Rhizo_45_scaffold_8476_3	range	#b5b5b5	myseqs
H4_Rhizo_Litter_19_scaffold_110_15	range	#b5b5b5	myseqs
H4_Rhizo_Litter_19_scaffold_11210_4	range	#b5b5b5	myseqs
H4_Rhizo_Litter_19_scaffold_11487_1	range	#b5b5b5	myseqs
H4_Rhizo_Litter_19_scaffold_16799_1	range	#b5b5b5	myseqs
H4_Rhizo_Litter_19_scaffold_23480_1	range	#b5b5b5	myseqs
H4_Rhizo_Litter_19_scaffold_31209_1	range	#b5b5b5	myseqs
H4_Rhizo_Litter_19_scaffold_33413_1	range	#b5b5b5	myseqs
H4_Rhizo_Litter_19_scaffold_33864_1	range	#b5b5b5	myseqs
H4_Rhizo_Litter_20_scaffold_10003_1	range	#b5b5b5	myseqs
H4_Rhizo_Litter_20_scaffold_17105_3	range	#b5b5b5	myseqs
H4_Rhizo_Litter_21_scaffold_16862_3	range	#b5b5b5	myseqs
H4_Rhizo_Litter_21_scaffold_18847_1	range	#b5b5b5	myseqs
H4_Rhizo_Litter_21_scaffold_2046_1	range	#b5b5b5	myseqs
H4_Rhizo_Litter_21_scaffold_20503_1	range	#b5b5b5	myseqs
H4_Rhizo_Litter_21_scaffold_30392_3	range	#b5b5b5	myseqs
H4_Rhizo_Litter_21_scaffold_8711_4	range	#b5b5b5	myseqs
